# Morphine-induced hyperalgesia impacts small extracellular vesicle miRNA composition and function

**DOI:** 10.1101/2024.10.17.617815

**Authors:** Deepa Reddy, Zhucheng Lin, Sujay Ramanathan, Xuan Luo, Richa Pande, Yuzhen Tian, Christine Side, Jacqueline M. Barker, Ahmet Sacan, Julie A. Blendy, Seena K. Ajit

**Author notes:** Equal contributions (Deepa Reddy, Zhucheng Lin, Sujay Ramanathan). Corresponding author Seena K. Ajit PhD, Pharmacology & Physiology, Drexel University College of Medicine, 245 North 15th Street, Mail Stop 488, Room 8223, Philadelphia, PA 19102.

## Abstract

Morphine and other synthetic opioids are widely prescribed to treat pain. Prolonged morphine exposure can paradoxically enhance pain sensitivity in humans and nociceptive behavior in rodents. To better understand the molecular mechanisms underlying opioid-induced hyperalgesia, we investigated changes in miRNA composition of small extracellular vesicles (sEVs) from the serum of mice after a morphine treatment paradigm that induces hyperalgesia. We observed significant differential expression of 18 miRNAs in sEVs from morphine-treated mice of both sexes compared to controls. Several of these miRNAs were bioinformatically predicted to regulate cyclic AMP response element binding protein (CREB), a well-characterized transcription factor implicated in pain and drug addiction. We confirmed the binding and repression of *Creb* mRNA by miR-155 and miR-10a. We tested if serum-derived sEVs from morphine-treated mice could elicit nociceptive behavior in naïve recipient mice. Intrathecal injection of 1 μg sEVs did not significantly impact basal mechanical and thermal threshold in naïve recipient mice. However, prophylactic 1 μg sEV administration in recipient mice resulted in faster resolution of complete Freund’s adjuvant-induced mechanical and thermal inflammatory hypersensitivity. Other behaviors assayed following administration of these sEVs were not impacted including sEV conditioned place preference and locomotor sensitization. These results indicate that morphine regulation of serum sEV composition can contribute to analgesia and suggest a potential for sEVs to be a non-opioid therapeutic intervention strategy to treat pain.
