## Supplementary Table S2 for "Morphine-induced hyperalgesia impacts small extracellular vesicle miRNA composition and function"

### Sheet: miRNAs present in sEVs 
miRNA	Presence	Fmor1	Fmor2	Fmor3	Fmor4	Fveh1	Fveh2	Fveh3	Fveh4	Mmor1	Mmor2	Mmor3	Mmor5	Mveh1	Mveh2	Mveh3	Mveh5
mmu-let-7b	Mmor, Mcon	36.863	36.8689	37.6708	40	32.1102	30.2242	35.5264	31.2794	34.3378	33.3594	30.187	31.0911	32.0289	32.0428	30.7501	30.4075
mmu-let-7c	Fcon, Mmor, Mcon	31.2722	29.8593	30.2374	36.6083	31.9597	30.7598	32.5865	29.4818	29.6287	29.9324	29.4773	29.1078	29.5266	30.1838	30.434	28.1901
mmu-let-7d	Fcon, Mmor, Mcon	30.1479	29.3444	29.7866	40	31.4886	29.213	32.6085	29.8514	30.5842	29.3147	28.9808	29.0716	29.3188	29.4639	29.9879	28.4729
mmu-let-7e	Mmor, Mcon	28.8489	30.7312	30.6314	40	31.024	32.2618	35.1344	29.3451	33.3939	28.6132	32.2921	27.7947	30.1818	29.1941	30.3553	28.9282
mmu-let-7g	Fcon, Mmor, Mcon	31.9951	31.357	30.4914	40	32.7162	30.0667	31.4037	29.4819	30.4217	30.6011	30.2575	30.7221	31.1353	30.2504	29.4566	28.9456
mmu-let-7i	Fcon, Mmor, Mcon	29.5126	29.2053	29.1848	40	28.6915	27.815	30.1478	27.5936	28.1513	29.1699	26.9217	27.0536	29.1543	29.009	29.2867	27.0014
mmu-miR-1	Mmor, Mcon	34.9078	28.8412	31.7441	40	35.1968	31.4119	33.0973	31.8771	33.3532	33.1268	31.5655	32.1558	33.3734	33.3366	32.0122	30.96
rno-miR-1	Mmor, Mcon	31.6111	30.5995	31.2135	40	32.863	31.5713	40	33.1031	32.3258	31.1277	33.666	30.6355	31.5717	33.6724	30.7242	29.1662
mmu-miR-7a		24.8842	32.5598	32.8927	40	34.3906	32.5131	40	33.7542	40	37.6043	36.0193	32.3241	37.3674	37.7182	38.3171	32.3328
mmu-miR-7b		40	34.9177	33.9135	40	40	38.3688	40	40	33.7823	33.8978	35.8854	40	37.4026	40	32.2866	40
U6snRNA	Fmor, Fcon, Mmor, Mcon	25.9578	27.5514	25.7354	32.1521	27.6151	26.257	26.8922	24.5386	26.4163	26.7749	24.72	26.2509	22.9256	22.6363	26.37	21.7061
mmu-miR-9		36.6049	40	40	40	32.3209	40	40	40	33.6311	35.5731	33.0951	40	40	34.4557	37.2898	32.461
mmu-miR-10a		40	35.2187	40	40	39.5094	40	40	40	39.0797	34.6903	33.2385	37.8212	40	39.4008	40	34.8068
mmu-miR-15a	Fcon, Mmor, Mcon	30.5013	36.2611	32.8934	40	31.5638	30.9657	31.0012	31.2495	33.9864	31.5206	32.6778	30.8457	33.7024	34.0671	31.8424	28.6484
mmu-miR-15b	Fcon, Mmor, Mcon	31.5363	30.8751	29.4565	40	29.4805	27.8228	30.3395	24.9391	29.2932	27.9307	29.3786	27.64	29.2735	28.0342	28.1359	27.3808
mmu-miR-16	Fmor, Fcon, Mmor, Mcon	26.28	26.885	26.6033	29.4151	26.0033	24.5974	25.9088	24.5964	27.2536	25.7205	24.1175	24.1931	25.7756	25.7462	24.8037	22.286
mmu-miR-18a	Mmor, Mcon	39.7353	40	31.3617	40	35.7417	30.1437	40	31.4545	31.6831	32.1616	30.8546	31.4499	30.7962	30.4398	33.2475	32.9754
mmu-miR-19a	Fcon, Mmor, Mcon	31.6298	31.1958	30.8343	38.1266	31.1406	28.9719	31.7218	30.7738	32.8665	30.8305	31.1658	31.1566	31.0139	31.3954	31.4428	29.6496
mmu-miR-19b	Fmor, Fcon, Mmor, Mcon	25.7163	26.9386	26.207	34.1033	26.2999	24.838	25.8594	23.9804	26.4706	25.0511	25.7103	27.1035	26.2263	24.9353	25.8645	24.9053
mmu-miR-20a	Fcon, Mmor, Mcon	27.3212	27.4621	27.3364	35.7245	27.2765	25.0263	27.4036	26.3047	27.5564	26.7634	26.2475	25.2834	27.0115	26.368	26.9428	25.9115
mmu-miR-20b	Fcon, Mmor, Mcon	29.1566	30.3025	28.9821	40	28.9868	27.5509	30.844	28.5732	29.7167	29.3528	28.0884	28.0582	30.0527	29.0238	29.0133	27.4713
mmu-miR-21	Fmor, Fcon, Mmor, Mcon	27.6198	27.2123	26.3062	33.9497	27.0608	26.3809	27.4536	25.6751	26.9389	25.4748	25.8181	25.4937	26.5387	25.6806	26.1662	24.8657
mmu-miR-23b		40	40	40	40	40	40	40	40	40	33.5414	34.8585	40	40	33.3566	40	33.2846
mmu-miR-24	Fmor, Fcon, Mmor, Mcon	26.1551	26.8629	26.6891	32.3949	26.5799	25.4471	26.9628	25.2811	26.541	25.0177	25.896	25.5596	26.2001	25.2755	25.9828	24.2387
mmu-miR-25	Fcon, Mmor, Mcon	30.0891	29.6595	29.2703	40	29.4491	27.7736	30.032	27.6542	28.82	28.5884	27.8515	27.9072	29.0749	28.406	29.0535	26.8521
mmu-miR-26a	Fcon, Mmor, Mcon	31.8991	30.6188	30.7753	40	34.2862	29.9092	32.4586	29.9646	31.3483	29.7627	29.9923	31.2497	30.7825	29.5275	29.7898	29.4281
mmu-miR-26b	Fcon, Mmor, Mcon	32.5478	33.6971	31.4329	40	32.1119	30.2723	32.1962	30.6428	31.5422	32.3042	30.2931	29.5248	30.7493	30.2137	30.6097	30.3031
mmu-miR-27a	Fcon, Mmor, Mcon	30.784	29.8811	30.9776	40	31.1854	29.8334	31.5388	29.8656	30.9235	30.0683	30.5495	29.8946	30.6156	29.7348	30.524	29.2992
mmu-miR-27b	Mmor	33.4073	31.1675	31.3707	40	31.5635	30.4046	40	31.0321	32.6539	30.9652	30.5729	29.9636	40	29.9747	30.4108	29.443
mmu-miR-28		40	40	32.8804	40	34.3692	32.9229	40	34.1377	35.0884	32.4382	40	34.3582	34.7301	40	40	40
mmu-miR-29b		40	34.6478	40	40	40	34.6206	40	33.5105	33.0555	40	35.1084	33.143	39.6488	34.8616	40	32.962
mmu-miR-29c	Mmor, Mcon	32.3036	32.6346	33.1716	39.0972	33.639	32.213	35.2103	31.9306	32.3769	30.8868	31.7474	32.0169	32.4181	32.5304	32.3982	30.6437
mmu-miR-30b	Fcon, Mmor, Mcon	27.1225	27.4181	27.1202	40	27.0901	25.3816	27.1333	25.9095	26.9214	26.529	25.8794	25.6008	27.0589	26.2674	26.239	24.9427
mmu-miR-30c	Fcon, Mmor, Mcon	27.6017	27.4968	27.07	40	26.7277	25.6001	27.1371	25.6276	27.0935	25.9674	26.1352	25.3967	27.2059	26.0627	26.2615	25.1022
mmu-miR-30d	Mmor, Mcon	34.9161	40	33.6075	40	33.615	32.3008	40	32.6344	34.6535	32.9864	32.1817	33.5797	32.8116	31.9576	31.3487	31.9952
mmu-miR-34a		40	40	37.1295	40	40	36.9471	34.6848	37.4851	38.1006	32.3884	38.6082	37.9077	36.0886	34.6151	40	33.0143
mmu-miR-93	Fcon, Mmor, Mcon	28.2064	28.4612	27.861	36.4404	27.4315	26.6778	28.4183	26.7307	27.0056	28.6658	26.3638	26.4736	27.6179	27.9673	27.7129	26.4766
mmu-miR-99a	Mcon	34.0814	40	40	40	34.0603	32.3946	36.5488	32.2996	32.3116	33.1028	35.8103	31.4078	33.1899	31.4665	33.9856	30.0026
mmu-miR-99b	Mcon	40	32.9389	33.3936	40	34.7779	32.5318	40	34.4433	33.1735	33.3527	38.6601	35.709	34.8053	31.5543	34.3802	33.8987
mmu-miR-100	Mmor, Mcon	34.11	40	40	40	33.4273	31.9884	35.2006	32.9252	33.8601	34.3028	33.4123	33.9167	33.2006	31.3032	32.3634	31.9281
mmu-miR-101a	Fcon, Mmor	33.0412	40	40	40	33.211	30.0428	34.4663	31.444	30.987	32.8026	31.8902	30.4833	31.501	31.8313	35.1004	31.1131
mmu-miR-103		35.7021	37.1345	40	40	32.0618	34.6203	40	36.2007	36.0984	40	39.7225	40	36.2551	40	32.6933	40
mmu-miR-107		40	40	40	40	27.6261	40	40	40	32.1177	40	32.4959	30.1329	38.6304	40	40	31.876
mmu-miR-122	Mmor	32.5523	31.9197	33.8515	40	33.6953	39.6132	34.2466	30.9145	32.5183	29.1465	28.9202	31.6248	32.7052	34.3261	32.2294	35.9837
mmu-miR-125a-3p		40	40	33.3586	40	40	40	40	40	40	35.3529	40	40	40	40	40	40
mmu-miR-125a-5p	Mcon	36.4788	35.0592	32.2998	40	34.9196	36.1601	40	34.3976	40	38.2829	40	36.7216	34.2783	31.7321	31.9542	33.2065
mmu-miR-125b-5p	Fcon, Mmor, Mcon	35.7037	31.4063	31.5787	39.8218	32.7404	30.0546	32.3652	31.0171	33.6718	33.594	31.5606	31.2547	30.3648	31.2177	30.3275	27.6758
mmu-miR-126-3p	Fmor, Fcon, Mmor, Mcon	28.2521	29.4684	29.3054	32.8447	30.9052	28.2064	30.8316	28.5872	29.1474	27.6198	28.6408	31.4301	28.8057	28.0733	27.9357	29.6975
mmu-miR-126-5p	Fcon, Mmor, Mcon	32.1582	32.1444	30.4912	39.1954	31.7182	31.8583	34.3024	31.6414	32.1877	29.7246	30.3266	30.3077	30.0197	31.2681	30.3928	29.537
mmu-miR-127		39.2725	40	40	40	40	33.6242	40	40	40	40	40	32.6336	33.2173	30.9479	37.2066	32.6709
mmu-miR-128a	Fcon, Mmor, Mcon	33.3398	32.5047	31.3754	40	30.7099	30.1853	33.8823	30.4201	31.4972	30.8903	30.9156	30.2964	31.8948	31.4471	31.9579	29.1137
mmu-miR-129-3p		40	40	40	40	40	32.9179	40	33.7206	40	37.5927	40	35.3098	40	32.8241	40	36.1695
mmu-miR-130a	Fcon, Mmor, Mcon	30.824	38.4066	33.3925	36.383	32.2235	31.8625	32.8043	31.166	29.7937	31.9607	30.6729	29.3582	30.473	30.2713	30.939	29.797
mmu-miR-130b	Mmor	33.0455	32.2996	31.8948	40	31.5933	30.7917	38.2413	31.9274	32.5423	30.4653	32.4746	31.5266	35.4444	31.0679	31.5596	30.3885
mmu-miR-132	Mmor	34.1564	33.9535	32.8279	40	40	32.771	40	32.0971	32.4547	30.6261	31.2653	30.3438	38.0784	34.2607	32.5093	34.1936
mmu-miR-133a	Fmor, Fcon, Mmor, Mcon	30.6094	30.1063	29.8883	30.9471	30.3504	28.7134	33.0143	29.8649	29.6812	29.5413	29.2854	28.7266	29.7109	28.401	28.9494	26.8559
mmu-miR-133b	Mmor, Mcon	34.0902	32.8474	32.3123	40	34.8214	33.2663	40	34.2133	33.0977	31.6668	34.1669	32.8335	27.342	32.4407	31.7232	31.0435
mmu-miR-135b		40	35.3242	40	40	40	37.8537	40	40	40	40	38.0366	40	40	40	40	34.9842
mmu-miR-137		33.2281	40	40	40	40	40	40	36.7236	40	40	40	40	40	40	40	40
mmu-miR-138		40	40	40	40	33.1706	31.1702	40	40	40	33.8263	40	31.9425	32.9382	33.6156	38.0001	30.7065
mmu-miR-139-5p	Fcon, Mmor, Mcon	30.9481	29.5744	29.8404	40	31.0794	30.0593	31.924	28.4169	30.3341	28.2028	29.5803	30.0918	29.6061	28.6102	29.4368	29.3686
mmu-miR-140	Fcon, Mmor, Mcon	30.0032	29.2103	29.2127	40	29.0684	27.864	29.5146	28.1421	28.9532	27.6857	28.3081	28.4011	29.5132	28.5007	29.3065	27.5687
mmu-miR-141		34.5889	40	40	40	40	40	40	33.7189	40	40	33.6088	40	40	40	40	33.0347
mmu-miR-142-3p	Fcon, Mmor, Mcon	27.7048	28.257	27.8069	40	27.6078	26.4018	28.6617	26.7891	27.8395	26.689	26.5898	27.0253	27.623	27.0881	27.87	26.1709
mmu-miR-142-5p		40	40	39.9471	40	40	32.7908	40	37.7392	40	33.5401	33.0963	33.3472	40	35.342	38.6018	32.0837
mmu-miR-145	Fcon, Mmor, Mcon	28.843	27.6062	26.9674	35.4588	27.9612	27.8378	30.2829	27.5927	28.1818	27.0414	27.5976	26.7537	27.3057	26.6025	27.1979	25.9326
mmu-miR-146a	Fmor, Fcon, Mmor, Mcon	28.7161	29.5231	28.947	31.9161	29.2595	28.4324	30.1594	28.0392	30.0427	27.4974	28.3993	28.4114	29.8017	28.2161	28.0193	26.7324
mmu-miR-146b	Fcon, Mmor, Mcon	33.1617	40	40	40	33.4667	31.9537	32.2771	29.6945	32.945	31.8799	30.6327	32.8584	32.1319	30.4517	32.7518	32.6624
mmu-miR-148a		40	33.726	32.9829	40	40	33.3694	33.2373	32.0355	40	32.0422	31.228	33.002	31.2176	31.9618	40	29.6224
mmu-miR-148b	Mmor	40	40	40	40	40	33.3167	40	34.5614	33.2749	33.2519	33.541	31.9941	34.566	32.3224	40	32.8366
mmu-miR-150	Fmor, Fcon, Mmor, Mcon	26.7587	28.2593	27.7362	32.1842	27.379	27.6252	30.4834	27.0254	27.6214	25.4414	26.7008	26.91	27.5323	25.9655	26.7131	26.1572
mmu-miR-151-3p		39.2504	37.7037	32.947	40	40	38.0527	35.7413	34.4901	40	38.6508	36.1642	40	38.5623	37.6847	39.4566	33.7037
mmu-miR-152	Fcon, Mcon	30.2666	32.5254	32.0454	40	31.4847	31.4676	33.7763	29.8786	35.0056	31.9482	33.4248	31.459	29.9903	31.6064	30.7072	29.3035
mmu-miR-181a		40	35.7428	34.5257	40	34.8791	36.8705	33.8107	35.0928	40	40	40	36.724	33.0213	33.1093	40	36.5132
mmu-miR-181c		35.4416	40	40	40	33.3753	37.4094	40	40	40	40	40	39.992	40	40	40	40
mmu-miR-182		40	40	40	40	40	40	40	40	40	40	33.4636	40	40	34.5643	40	35.9355
mmu-miR-184	Fcon, Mmor, Mcon	31.4927	31.7989	33.6125	40	29.5919	29.2916	32.447	31.3161	29.9665	29.9861	31.3942	29.9649	29.7491	29.5095	30.9216	26.138
mmu-miR-185		40	36.1532	40	40	40	32.8226	40	40	33.7399	40	36.3436	40	40	40	40	40
mmu-miR-186	Fmor, Fcon	29.7452	33.9232	31.2667	32.6248	29.8177	29.9272	32.4365	30.8006	40	31.7503	31.1403	30.8605	35.3667	32.3714	31.6648	30.7604
mmu-miR-191	Fmor, Fcon, Mmor, Mcon	26.8452	28.2521	27.3586	29.2886	27.2055	25.7901	27.4135	26.1614	27.823	26.4938	26.6355	26.2795	27.5878	25.8795	26.9629	25.3504
mmu-miR-192	Fcon, Mmor, Mcon	30.9342	31.386	31.4704	40	30.8429	31.1906	33.572	30.3443	29.9367	28.9704	29.3914	29.6484	30.7673	30.0558	29.5643	29.9354
mmu-miR-193		40	40	40	40	40	40	40	40	40	40	40	40	40	38.2385	40	33.7418
mmu-miR-193b	Fcon, Mmor, Mcon	31.5947	31.6171	33.6358	40	31.9977	29.8264	31.6424	30.4181	32.3257	29.9673	31.4917	32.3366	31.3982	31.0347	31.7514	30.08
mmu-miR-194		40	33.2593	33.341	40	33.5251	37.4251	40	33.8284	33.1615	37.9485	37.0654	31.8261	33.3443	40	34.7712	30.9844
mmu-miR-195	Fcon, Mmor, Mcon	31.0414	30.6225	29.998	40	30.0913	28.8931	31.2161	29.5168	29.3859	29.6946	28.8615	28.9644	29.7309	29.0544	28.904	28.5446
rno-miR-196c		34.7438	35.0625	40	40	40	34.939	35.0857	33.293	33.7279	36.8653	39.2674	40	37.7326	35.3582	31.7879	40
mmu-miR-197		40	40	40	40	40	36.4492	40	40	40	40	40	40	40	33.7336	33.477	40
mmu-miR-199a-3p	Fmor, Fcon, Mmor, Mcon	32.2645	32.94	30.736	28.2604	33.5667	31.3567	34.47	31.4206	32.1255	31.7763	31.6254	31.3262	30.8864	30.3102	31.3447	28.0229
mmu-miR-200a		38.1299	32.3431	40	36.0863	39.6502	37.2656	38.4284	38.0654	34.4715	40	30.0956	38.6556	40	35.1413	33.9423	29.8783
mmu-miR-200b		40	34.5461	35.3471	37.5454	40	35.3147	37.8996	40	33.7649	37.621	37.843	34.107	37.5199	40	33.746	30.8477
mmu-miR-200c		31.5555	40	34.4499	29.5751	34.2806	31.0819	40	40	40	33.9096	33.2975	31.6516	31.7983	36.1504	31.1086	33.1825
mmu-miR-202-3p		33.6242	33.5451	40	40	40	38.9776	40	32.1943	40	31.4308	40	40	40	40	40	40
mmu-miR-202-5p		40	40	40	40	31.2626	40	40	40	40	40	40	40	40	40	39.4853	40
mmu-miR-203	Fcon, Mmor, Mcon	30.9582	31.0778	31.4523	38.2733	29.0184	30.354	32.4526	30.8685	31.049	31.7222	30.9088	30.7345	31.6092	27.9805	30.2893	27.3397
mmu-miR-204	Mmor, Mcon	38.099	30.6346	31.8758	40	36.5873	30.4595	35.5545	30.4371	30.5304	30.6037	31.092	30.2891	30.4149	30.7025	29.8191	28.6755
mmu-miR-205		40	32.1223	40	40	32.5346	31.6388	40	33.5281	35.3355	33.5659	34.9387	40	35.8219	33.8417	33.9958	30.4566
mmu-miR-210		35.1485	40	40	40	36.6562	32.6381	40	33.6151	40	31.7772	36.3635	35.1989	40	38.5245	39.5608	32.3109
mmu-miR-214	Fcon, Mmor, Mcon	33.8601	33.8443	35.0005	40	33.4702	34.0697	32.8105	32.1735	34.2888	33.4987	31.7618	34.9097	32.6927	31.1913	33.2052	30.6352
mmu-miR-215	Fcon, Mmor, Mcon	31.7274	31.7358	31.3902	40	30.5857	30.0214	32.6344	31.6974	31.3066	31.4692	31.9726	31.1209	31.7799	30.936	30.3072	32.0877
snoRNA202.A		40	40	33.7787	40	40	34.6154	34.9384	40	40	40	34.0294	37.6765	40	33.5157	40	33.4224
mmu-miR-218	Mmor	33.7348	40	33.4538	40	31.8948	31.016	40	32.107	33.9977	31.3529	32.4695	30.8456	31.8029	40	32.654	30.0708
mmu-miR-221	Mmor	39.246	35.4523	40	40	36.4808	32.0082	40	32.0386	33.3515	32.5924	33.6011	31.1132	33.3399	30.1736	40	28.7562
mmu-miR-222	Fmor, Fcon, Mmor, Mcon	25.9061	27.9438	27.6275	30.3806	26.4048	26.2801	27.7956	26.0808	27.7774	27.9221	27.1741	25.1856	27.7158	26.3777	26.4262	24.1725
mmu-miR-223	Fmor, Fcon, Mmor, Mcon	25.6112	26.1924	26.1151	28.7352	27.0657	25.4823	26.8549	24.8757	26.5796	25.2576	25.0931	25.135	26.2023	24.6999	26.2818	24.3413
mmu-miR-296-5p	Fcon, Mmor, Mcon	35.5954	33.46	32.4777	40	31.5365	29.2419	33.9985	31.1263	31.6963	32.4307	32.0136	30.6668	32.3827	29.1769	30.7846	29.9237
mmu-miR-301a	Fcon, Mmor, Mcon	30.9354	31.6564	31.0616	40	30.5361	29.9702	32.4554	29.9891	30.9771	31.9057	30.1911	29.5004	31.3535	30.1033	31.312	28.9216
mmu-miR-301b	Fcon, Mmor, Mcon	33.2779	31.783	30.4602	40	30.7099	29.1153	31.9497	31.111	31.4762	30.6699	30.2469	30.4953	31.0405	30.6532	30.6156	29.2151
mmu-miR-320	Fcon, Mmor, Mcon	30.2087	29.9527	30.5882	40	30.1733	28.8473	30.7443	30.0087	28.9376	29.3558	30.295	29.5114	29.4731	28.5846	29.7608	28.2719
mmu-miR-324-5p		40	32.705	40	40	40	40	40	31.3836	40	34.8278	40	40	40	40	40	40
rno-miR-327		38.3634	40	40	40	40	40	40	40	40	40	40	32.8179	32.9107	40	40	33.2553
mmu-miR-328	Fcon, Mmor, Mcon	27.2939	27.4358	27.5365	40	26.3168	25.9467	26.9184	25.7267	27.1684	26.732	26.2781	26.006	26.9554	25.0527	25.8501	24.964
mmu-miR-331-3p	Mmor	33.4636	40	36.1837	40	40	34.8403	40	35.4607	31.0602	30.771	33.4177	34.4552	40	32.6243	33.8512	33.0425
mmu-miR-331-5p		40	36.7385	38.4203	40	38.1043	32.0534	40	40	40	36.7857	35.2617	40	40	34.7888	40	40
mmu-miR-335-3p		35.9891	40	34.7447	40	40	40	40	40	40	40	40	34.7241	40	32.8768	35.7479	34.6954
mmu-miR-335-5p		35.0047	40	40	40	35.7243	35.1528	40	40	40	40	40	35.575	34.5257	40	40	32.1179
mmu-miR-337-3p		40	40	40	40	40	32.3909	40	40	40	40	40	40	40	40	40	40
mmu-miR-337-5p		33.4925	40	33.8932	40	33.8978	40	40	35.3199	40	33.6096	40	40	37.8446	32.512	40	40
mmu-miR-339-5p		40	38.4907	40	40	40	40	40	40	40	35.9401	40	37.0275	40	33.6982	40	36.1004
mmu-miR-340-3p		32.5282	40	32.1345	40	34.6837	34.8801	40	40	40	32.7048	40	40	40	40	32.0424	31.5575
mmu-miR-340-5p		40	33.0441	34.305	40	32.0235	33.6028	40	33.5597	40	40	34.9726	40	40	34.1739	40	31.7116
mmu-miR-342-3p	Fcon, Mmor, Mcon	31.8253	31.0139	30.2021	40	31.1979	29.6778	31.0615	30.3731	29.6279	28.279	29.1985	30.3827	31.3333	28.3628	30.114	29.9323
mmu-miR-350		40	40	39.1513	40	40	34.0611	40	34.6624	33.514	33.6315	36.2643	35.1119	40	40	35.2882	40
mmu-miR-361		40	40	32.9769	40	40	40	40	40	40	33.4009	40	40	40	40	40	40
mmu-miR-362-3p		40	40	40	40	40	40	40	40	40	32.776	40	40	40	40	40	40
mmu-miR-365	Fcon, Mmor, Mcon	34.6486	33.1948	32.4404	40	33.0948	31.1646	33.7736	32.5843	34.6525	30.445	33.6608	33.4223	31.8564	32.592	32.3529	31.129
mmu-miR-375	Fcon, Mmor, Mcon	30.9888	40	29.9142	40	32.7445	30.3795	32.4544	31.6362	30.4043	31.2787	29.8025	28.8872	29.516	29.8201	29.0825	29.575
mmu-miR-376a		40	40	40	40	40	40	40	40	40	40	40	40	40	40	40	34.8542
mmu-miR-376b		40	40	40	40	40	40	40	34.0157	40	40	40	40	40	40	37.1208	40
mmu-miR-376c		40	33.8342	40	40	40	35.7967	40	40	40	40	32.6607	40	40	40	40	37.3504
mmu-miR-384-5p		40	40	40	40	40	40	40	40	40	40	40	34.1416	40	40	33.1977	34.5122
mmu-miR-409-3p		38.8265	37.273	40	40	40	39.1933	37.9899	36.0133	39.7021	37.2129	39.2666	39.4254	39.2045	33.7183	37.9242	40
mmu-miR-410		40	40	40	40	35.7325	40	40	40	40	40	34.1063	40	40	40	40	40
mmu-miR-411		40	40	40	40	40	40	40	40	40	40	35.0581	40	40	40	40	33.4573
mmu-miR-423-5p	Mmor	34.0142	35.4455	40	40	33.5753	35.1143	34.0327	40	33.2758	32.6274	34.7541	34.5723	40	33.3277	40	33.3444
mmu-miR-425		39.5443	37.9186	40	39.1454	30.1755	32.1208	38.0533	32.4756	37.4517	38.0497	37.3349	36.0487	38.0375	40	40	35.3276
Y1.A	Mmor, Mcon	33.4839	32.0132	30.7029	40	35.7186	34.1368	31.9516	31.055	31.0199	30.9182	29.7673	33.3898	31.7135	29.8397	32.7807	32.3304
mmu-miR-433		40	40	40	40	40	40	40	40	34.1049	40	38.9333	40	39.1187	40	40	40
mmu-miR-434-3p	Mcon	35.2993	34.2629	40	40	40	40	37.1849	33.9009	33.8046	34.8108	40	32.2441	34.0673	32.3662	34.2632	30.2256
mmu-miR-451	Fcon, Mmor, Mcon	27.3374	25.8819	25.9945	40	24.9397	23.139	25.3004	24.2017	25.0356	26.1139	24.1857	23.8477	25.5179	24.9952	24.8646	23.7905
mmu-miR-455		40	40	40	40	40	40	40	40	40	40	40	40	40	33.4026	40	40
mmu-miR-467a.A		34.8992	33.0151	34.1942	40	40	40	40	33.5114	40	40	33.4079	33.4719	37.0317	40	40	40
mmu-miR-467c		40	40	40	40	33.9586	33.99	40	31.5552	40	34.2492	40	34.4939	40	32.931	40	40
mmu-miR-484	Fcon, Mmor, Mcon	28.4192	30.0898	29.5253	40	28.9992	27.0231	28.7085	27.7492	28.4767	28.5882	27.9203	28.1733	28.6648	26.3516	28.0605	26.877
mmu-miR-486	Fmor, Fcon, Mmor, Mcon	26.5498	26.0021	25.855	29.8994	25.5416	24.0603	25.9312	24.9938	24.8764	26.5082	24.5279	24.4689	26.2554	24.4565	24.7912	24.1541
mmu-miR-494		40	33.8867	40	40	30.7214	40	40	36.1345	35.0259	33.8493	40	40	40	40	40	40
mmu-miR-495		40	32.7292	40	40	40	35.1982	40	40	40	40	40	37.1095	40	40	40	33.4497
mmu-miR-497		40	40	40	40	40	40	33.7253	40	40	34.981	40	35.058	33.7632	40	33.9443	32.1721
mmu-miR-532-3p	Mcon	40	33.5332	40	40	40	34.5223	34.7114	40	40	40	32.76	32.0821	33.1844	32.1417	31.7095	32.3788
mmu-miR-532-5p	Mcon	33.0753	33.0734	35.2329	40	33.0289	32.3842	40	32.7068	34.4947	32.3687	35.0019	31.3639	33.8888	34.0976	32.8598	29.5677
mmu-miR-539		40	40	38.2492	40	40	40	40	40	40	40	40	32.6708	40	40	40	39.1236
mmu-miR-544		40	40	40	40	23.0999	40	40	40	40	40	40	24.8777	40	34.9715	40	23.3974
mmu-miR-574-3p	Fmor, Fcon, Mmor, Mcon	31.1145	30.972	31.2666	31.2749	31.0004	30.5729	31.2142	30.2785	30.7951	29.111	29.9606	29.6001	31.5201	28.7427	29.3941	29.1879
mmu-miR-598	Fmor, Fcon	21.5422	23.6075	26.0194	27.4135	29.7503	24.4368	24.7836	25.0695	24.9831	23.6415	26.3379	40	26.7134	31.2419	26.6867	40
mmu-miR-669a		35.6998	40	35.9372	40	40	32.1298	40	32.3054	34.7212	40	34.4399	35.2616	40	31.5023	33.6183	36.6705
mmu-miR-671-3p		40	40	34.3811	40	40	40	40	40	40	40	40	40	33.3753	33.7737	40	32.7647
mmu-miR-674		40	40	40	40	40	40	40	40	40	34.9832	40	35.1139	40	32.4071	40	39.2315
mmu-miR-741		40	40	40	40	40	33.5166	40	40	38.2869	40	40	40	40	40	40	36.8541
mmu-miR-743b-5p		34.8896	40	40	40	36.6704	37.716	40	36.1901	37.0491	38.8819	37.6644	36.6751	32.457	40	34.5766	38.1975
mmu-miR-743a		35.4474	40	40	40	38.5685	40	40	40	40	40	40	34.6159	40	40	40	40
mmu-miR-744	Fcon, Mmor, Mcon	32.0412	33.7767	31.351	40	30.559	29.4399	31.5759	30.9485	30.654	31.6034	30.8288	30.8267	31.3017	30.3614	31.2273	30.0587
mmu-miR-871		40	40	40	40	40	40	40	40	40	40	36.9199	26.1738	40	40	40	40
mmu-miR-872		29.2674	40	40	40	40	33.9946	40	40	40	32.9599	34.248	32.7767	40	33.0535	40	40
mmu-miR-125b-3p		40	40	40	40	40	40	40	40	40	40	40	40	40	40	40	33.4889
mmu-miR-143	Mmor	32.8991	31.4592	32.0645	40	32.8172	31.4944	35.2976	31.1892	34.2294	31.0603	33.506	31.578	31.5338	32.7962	35.1753	29.7197
mmu-miR-324-3p		40	39.0145	40	40	40	40	40	36.0194	34.4665	33.3897	40	32.7795	40	40	40	33.9825
rno-miR-381	Mcon	36.2796	40	32.3703	40	34.0422	40	31.8946	40	35.9788	40	36.574	31.6192	33.7823	29.9213	32.3857	34.4922
rno-miR-450a		40	40	40	40	40	40	40	40	40	40	40	40	40	40	40	33.1092
mmu-miR-546		34.755	40	40	40	32.2387	36.7901	40	40	40	33.543	40	34.7551	40	40	40	32.9808
mmu-miR-652		40	33.4589	36.2042	40	35.4504	32.983	40	38.1911	34.3528	36.6536	40	32.6103	34.4005	37.1009	36.8603	33.8319
mmu-miR-667		40	40	40	25.2965	34.3778	40	40	40	40	40	40	32.7794	40	40	40	32.8574
mmu-miR-670		40	40	40	40	40	40	40	40	40	40	40	40	40	31.5562	40	40
mmu-miR-676		36.2947	35.1132	34.9276	40	40	34.9389	39.0447	34.6695	33.7268	31.6086	33.9209	39.1029	36.6809	38.5869	40	40
mmu-miR-680		40	40	40	40	40	40	40	37.2114	40	40	40	40	33.5706	40	38.9564	34.2871
mmu-miR-685	Fmor, Fcon, Mmor, Mcon	28.7468	29.5634	28.2182	34.5496	29.5891	28.1162	29.6264	28.0485	29.1313	26.0816	27.2672	28.8404	27.1144	26.7339	27.9883	25.3205
mmu-miR-687		40	40	40	40	34.2346	40	36.6378	40	40	40	40	36.6146	40	36.5284	40	33.2246
mmu-miR-106b	Fcon, Mmor, Mcon	29.3155	28.9556	28.3633	40	27.859	25.9133	28.4184	27.1411	27.5795	28.4267	26.6711	26.5108	28.2811	27.5236	27.6841	26.3906
mmu-miR-155	Mmor	23.1682	32.8515	36.7241	32.2296	36.5652	33.1927	39.104	34.6709	31.5866	32.5092	33.657	32.6024	36.215	37.5077	32.0212	31.2074
mmu-miR-17	Fmor, Fcon, Mmor, Mcon	27.1054	28.8294	28.2519	31.8421	26.4253	26.078	28.7259	27.1575	28.2978	28.7395	27.1343	26.0628	28.5991	27.8668	27.7977	25.7836
mmu-miR-29a	Fcon, Mmor, Mcon	28.8536	29.1175	29.7768	40	23.4729	28.0839	30.805	28.8643	29.7943	28.3364	28.531	27.0133	29.0116	29.1234	28.5394	26.7829
mmu-miR-30a	Fcon, Mmor, Mcon	29.6859	30.3897	29.7103	40	28.5812	27.5629	30.1203	28.7041	29.5509	28.9452	29.0357	28.8792	29.7356	28.7186	30.1312	27.6209
mmu-miR-30e	Fmor, Fcon, Mmor, Mcon	30.2258	29.7322	29.6398	34.9999	30.7203	28.6288	32.0199	29.2752	30.2107	29.3203	29.5326	28.9485	30.1212	30.0058	30.0381	28.0511
mmu-miR-31	Fcon, Mmor	33.3711	32.1442	33.6258	40	25.1875	33.149	32.7867	34.4569	33.4267	31.8415	32.5648	28.0179	40	31.7022	31.9546	27.2144
mmu-miR-34b-3p	Mcon	40	34.7496	33.057	40	34.8075	33.4171	40	33.7516	40	30.2637	40	32.0275	32.5966	32.1844	32.5527	31.2657
mmu-miR-92a	Fmor, Fcon, Mmor, Mcon	24.843	26.6411	25.8416	31.9092	23.4083	24.3112	26.2044	24.6408	25.7766	25.5553	24.7138	23.3157	25.9619	24.7037	24.8687	22.5697
mmu-miR-106a	Fmor, Fcon, Mmor, Mcon	29.5693	29.3421	29.6128	30.14	28.0626	26.5933	27.9922	26.5578	28.4155	28.2438	27.1875	26.3792	30.4946	27.4367	27.6378	26.1986
mmu-miR-188-5p	Fcon, Mmor, Mcon	21.2283	30.7658	31.3406	36.2739	19.1502	30.6671	30.0313	30.1708	30.7768	30.4563	31.8242	18.928	29.8625	28.537	30.429	19.0562
mmu-miR-322.A		40	33.1154	33.6904	40	38.5014	32.5763	31.2417	31.2901	40	32.9317	31.5521	33.9953	34.7668	30.2655	40	33.5849
hsa-miR-93#	Fcon, Mmor, Mcon	31.9445	40	40	40	30.5848	29.586	31.1935	30.1394	30.496	31.7353	30.5352	29.9441	30.5249	29.317	29.3315	29.7487
MammU6	Fmor, Fcon, Mmor, Mcon	24.7414	26.866	25.2897	31.1698	26.5583	25.5851	25.9257	24.2369	26.1548	25.3326	24.4544	25.9697	22.6669	22.6031	25.3317	22.0586
hsa-miR-9#		40	35.0139	40	40	40	40	40	34.1021	32.5184	40	40	40	40	40	40	33.2684
hsa-miR-140-3p	Mmor	34.7287	36.1994	35.0327	36.8393	37.196	33.4774	33.8625	33.2536	34.4035	34.0675	33.9609	34.877	36.5308	33.7569	33.8934	34.0534
hsa-miR-149		33.0127	32.54	31.3458	40	35.9851	40	33.4612	34.9818	35.9945	34.0834	30.8481	33.6414	40	38.5152	33.5692	29.1847
hsa-miR-378		36.4677	36.3463	35.8502	40	37.3152	32.7685	39.5177	32.3169	31.9354	32.2027	40	33.0764	40	31.1738	40	38.0738
mmu-miR-10b		40	40	40	40	40	40	40	40	32.3803	40	40	40	40	33.907	40	40
hsa-miR-340		32.6665	40	32.8246	40	40	40	40	40	40	34.3806	34.5065	40	40	32.0528	32.4669	40
hsa-miR-338		40	40	34.6529	40	40	40	40	35.3702	40	40	40	40	40	40	40	40
hsa-miR-30e-3p	Fcon, Mmor, Mcon	29.4587	28.9088	29.1503	40	30.5547	28.9288	29.3143	28.641	28.1119	29.0275	28.5084	28.574	29.7493	27.0498	28.5439	27.6296
hsa-miR-30a-3p	Fcon, Mmor, Mcon	30.0237	29.3352	29.2621	40	31.7458	29.4961	30.4654	29.0283	28.8338	28.7107	28.4372	28.9779	29.033	29.2804	28.6445	27.9685
hsa-miR-223	Fmor, Fcon, Mmor, Mcon	22.885	23.6288	23.4759	25.6067	24.6758	22.8392	23.7379	21.7869	23.6224	22.0822	22.0431	22.4092	24.4662	22.3829	22.9918	22.0262
hsa-miR-214	Fcon, Mmor, Mcon	30.6061	31.4166	33.1759	40	31.7441	31.5368	32.3494	30.3456	30.911	30.3751	31.8035	32.0962	30.3071	30.0424	31.1318	29.3074
hsa-miR-213		40	40	40	40	34.9367	38.288	40	36.9463	40	40	40	40	33.1089	40	34.5061	40
hsa-miR-200c	Fmor, Fcon, Mmor, Mcon	31.5151	31.4497	32.3704	34.1278	30.1262	29.546	31.9868	29.68	29.3671	29.9678	30.378	29.5138	31.4293	29.1126	30.2873	28.662
hsa-miR-143		39.4876	40	37.5441	40	37.4205	37.5473	38.9804	40	37.0771	40	40	39.4833	39.5336	37.7769	40	33.4768
mmu-miR-322.B		40	34.3653	38.065	40	34.8433	40	36.2491	35.1527	40	38.3342	40	39.5223	36.0162	40	40	38.3009
mmu-miR-345		40	40	40	40	40	40	40	40	32.5202	40	40	40	40	40	40	40
hsa-miR-200b		33.9159	34.016	37.3709	40	34.6462	34.7909	40	40	36.5523	35.9918	37.8109	35.5449	35.8303	38.9189	34.0563	35.8965
mmu-miR-720	Fmor, Fcon, Mmor, Mcon	24.8765	25.8498	25.1852	30.7833	27.1091	26.8319	26.1661	25.5923	25.1371	24.0714	24.3798	24.7394	26.0514	25.3358	25.9086	25.0057
mmu-miR-706		40	40	40	40	40	32.0702	40	35.0856	32.9724	31.7051	32.4928	40	40	35.3324	40	32.9813
mmu-miR-721		40	40	40	40	40	40	40	32.7401	40	40	40	40	37.5596	33.3628	40	40
snoRNA135		34.9145	40	40	40	40	40	40	40	36.1838	40	40	40	40	40	40	33.5023
mmu-miR-694	Fmor, Fcon, Mmor, Mcon	23.2444	27.7096	28.6327	26.0107	26.976	28.2051	27.2241	27.8811	25.9013	24.0293	27.8984	27.5354	25.0348	27.0276	25.7659	26.1089
mmu-miR-467b	Fcon, Mmor, Mcon	32.6092	32.6318	33.5023	40	32.135	32.3163	32.3595	31.5194	32.4921	32.7633	32.6302	32.8162	32.1811	31.9247	32.5104	31.4732
rno-miR-664	Fcon, Mmor, Mcon	33.0302	31.0341	32.4948	40	31.5464	29.6719	30.5897	29.5056	30.835	30.9735	28.7222	29.0798	33.3701	31.2906	29.5039	29.3932
rno-miR-20b		35.3875	37.5059	37.8607	40	35.4063	36.423	34.8602	32.6991	40	40	35.1384	34.4225	40	36.0072	38.2225	37.178
rno-miR-350		40	40	40	40	40	40	40	40	40	40	40	40	37.6264	33.202	40	40
rno-miR-29c#		40	40	40	40	40	40	40	40	40	40	40	40	40	30.5716	40	40
hsa-miR-26b#		40	40	34.3981	40	40	40	40	40	40	40	40	40	40	40	40	40
hsa-miR-27a#		40	35.5528	33.8658	40	35.5104	35.8389	40	40	40	35.3176	40	40	40	40	32.8631	40
hsa-miR-29a#		40	34.8627	33.6879	40	40	33.4498	40	40	40	40	40	40	40	40	40	40
mmu-miR-804		40	34.0156	40	40	40	40	40	40	40	40	40	40	40	40	40	40
mmu-miR-805		40	36.021	40	40	40	37.437	40	40	37.0161	35.5444	34.4489	40	35.4552	39.4329	40	34.6389
mmu-miR-376b#		32.6611	40	40	40	37.3229	40	34.8967	34.0703	40	40	40	40	40	40	33.5258	33.4109
mmu-miR-130b#		36.9019	40	34.6326	40	40	40	40	36.4913	40	33.4742	40	40	40	40	40	36.2533
mmu-miR-196a#	Fcon, Mmor, Mcon	20.9375	23.2328	22.2731	39.9181	22.5863	23.331	22.1305	22.2974	26.285	22.6198	22.5313	24.8729	22.2171	23.6357	23.3349	21.2501
mmu-miR-16#		40	40	40	40	40	40	40	40	40	40	40	34.6458	40	40	40	40
mmu-miR-18a#		40	34.1007	33.6492	40	40	34.8235	36.1153	34.0088	40	40	35.2588	34.4287	40	35.003	32.6333	40
mmu-miR-24-2#		32.6413	40	40	40	40	40	40	33.4541	40	37.034	35.0714	33.2533	34.4295	37.2273	35.5155	33.1339
mmu-miR-31#		40	40	40	40	40	32.8027	40	40	40	40	34.423	40	40	40	40	40
snoRNA202.B		33.7176	35.567	35.2912	40	40	40	40	35.5516	40	40	35.1839	40	35.9794	31.853	33.4037	32.6693
mmu-miR-29b#	Fmor, Fcon, Mmor, Mcon	28.2457	28.4554	28.6862	27.7517	28.2537	28.3375	28.7189	28.3367	28.7244	28.2938	28.7458	28.4539	28.3774	28.5907	28.0864	28.385
mmu-miR-141#		39.6983	36.788	39.7166	40	37.4114	36.8614	36.7645	34.2636	38.599	35.8896	37.3684	38.2777	34.3076	34.5164	38.3072	34.7684
mmu-miR-101b	Fcon, Mmor	31.0993	34.4494	40	32.8937	33.666	31.0443	33.8994	30.338	31.6451	32.1238	30.438	31.2995	32.3629	31.938	35.4882	30.1338
mmu-miR-878-3p	Fcon, Mmor, Mcon	36.5412	31.5413	31.143	40	30.9955	31.9016	31.2065	33.4762	31.7084	32.7145	32.2809	32.025	30.6515	31.0385	31.5238	31.0918
mmu-miR-872#		40	37.1317	33.9473	40	40	40	33.3157	35.9782	34.4106	34.6151	40	35.5244	36.0482	40	40	40
mmu-miR-877#	Mmor, Mcon	32.0455	38.7481	32.5357	40	40	31.7988	32.2846	32.9472	34.71	31.5377	32.327	33.0376	32.9364	29.8711	30.4453	31.7558
mmu-miR-212	Mcon	33.9653	33.9666	35.336	30.4677	34.2456	33.7822	34.0533	35.4491	32.8717	32.54	36.7003	33.7144	32.8412	32.41	33.2567	34.0052
mmu-miR-138#		38.9428	40	33.2075	40	30.984	40	40	36.5988	40	40	40	40	39.2966	40	40	40
mmu-miR-541		40	40	40	40	40	40	40	40	40	40	35.3014	40	33.696	40	40	40
mmu-miR-186#		40	40	40	40	40	40	38.8674	31.9816	40	40	40	40	40	40	36.7668	40
mmu-miR-193#		40	40	34.5621	40	40	40	40	34.7791	33.7336	40	40	40	40	35.4998	40	40
mmu-miR-463#	Fcon, Mcon	34.1019	33.1218	34.0177	40	31.557	33.255	34.9279	32.0651	35.1494	35.2548	37.3979	33.2253	34.8577	32.4182	32.1079	32.6938
mmu-miR-34c#	Mmor, Mcon	34.0573	34.5901	31.2048	40	31.8646	33.7379	34.8149	35.7565	34.4408	30.7913	33.6929	33.706	34.5637	33.6719	33.9868	33.345
mmu-miR-470#		38.6154	36.3859	35.5864	40	33.2926	35.5417	35.3965	35.0589	35.5766	36.8174	35.6579	35.9449	36.4387	40	33.7268	34.3734
hsa-miR-455		40	40	40	40	34.0092	34.9326	40	40	34.2932	40	40	40	40	35.6277	35.7003	40
U87		40	40	40	40	40	40	40	40	40	40	40	40	40	40	40	34.0622
mmu-miR-467a.B		40	40	40	40	40	40	40	40	40	40	39.2738	40	39.5261	34.5492	40	39.3773
mmu-miR-673	Fcon, Mcon	33.6558	34.2602	34.4556	40	34.1144	33.7264	31.9744	32.2606	32.9342	31.8104	34.6342	35.1728	32.0364	32.7389	33.7166	32.4759
mmu-miR-674#		40	40	40	40	35.4337	33.6252	35.281	31.9624	40	33.6269	33.1032	35.5642	35.4322	33.5962	40	32.4427
hsa-miR-190b		39.0671	40	40	40	33.1418	37.9578	40	34.3978	40	40	40	31.8249	36.7696	39.1965	36.303	35.3325
hsa-miR-183#		40	32.7636	40	40	40	40	40	40	40	40	40	40	40	40	40	40
hsa-miR-214#		40	40	40	40	40	34.4771	40	32.0209	40	40	40	35.0274	40	34.7126	34.1496	40
hsa-miR-22#		37.3423	34.4361	37.375	40	36.5119	32.5363	40	40	35.4041	40	36.6099	34.8784	34.5792	40	40	33.387
hsa-miR-30d#		40	40	40	40	40	40	40	40	40	34.7041	40	40	40	40	40	40
hsa-miR-744#		40	40	40	40	40	40	40	40	40	32.8372	40	40	40	40	40	40
hsa-miR-106b#		34.7406	36.9652	39.6598	40	40	33.2378	40	34.9266	34.1243	39.0146	36.3549	35.3009	35.4826	39.4275	37.4465	31.9989
mmu-miR-712	Mmor, Mcon	30.743	32.758	30.9864	40	38.0925	31.5277	32.8612	30.4137	32.7982	31.6198	31.3467	33.0056	30.3753	30.6011	32.2304	30.5863
mmu-miR-465C-5P	Fcon, Mmor, Mcon	32.2849	33.1234	33.3606	40	32.9155	32.7528	32.6368	31.7201	33.5637	33.6677	33.6865	32.4335	32.2164	32.3279	32.1406	32.0579
mmu-miR-463	Fmor, Fcon, Mmor, Mcon	31.4014	31.231	33.0851	30.9905	31.4429	31.8921	32.5189	32.064	31.0651	31.4252	32.4969	31.5103	31.6944	30.5414	31.3549	31.8011
mmu-miR-466E-5P		32.7711	36.7747	39.0986	38.9331	34.1979	40	35.6852	32.7367	36.499	36.0633	38.9487	37.4134	31.1788	34.0829	36.664	36.1578
mmu-miR-1198		40	40	40	40	40	40	40	37.3628	40	40	32.618	39.8559	40	40	34.9257	36.2745
mmu-miR-1188	Mmor	34.7407	33.1232	32.1691	40	33.7894	33.6131	32.0311	36.0999	32.0955	33.4222	33.1886	31.9896	35.6104	32.0133	32.8886	32.4732
mmu-miR-1-2-AS		40	37.1147	40	37.2545	39.1714	40	37.6663	38.755	40	40	37.1809	36.5755	38.0407	34.5281	40	36.8075
mmu-miR-467F	Mmor, Mcon	32.1784	33.9158	35.3984	37.5543	35.1029	33.2404	32.4087	31.9797	32.5881	33.7232	33.1588	32.5451	31.7689	28.9551	33.5577	33.1972
rno-miR-146B	Mmor, Mcon	31.3332	40	32.1706	40	32.1626	40	32.7028	30.5063	34.6751	32.0706	33.2281	32.2042	31.1808	33.2045	33.1985	31.4313
hsa-miR-423-3P	Fcon, Mmor, Mcon	31.5763	32.5527	33.7343	40	32.195	30.9592	33.973	29.6347	33.7133	29.9687	32.0234	31.4829	30.3441	29.7418	32.4269	29.836
hsa-miR-151-5P		40	38.9961	40	40	40	38.8416	40	40	36.3087	40	40	40	40	40	36.3819	33.4771
hsa-miR-338-5P		37.4772	37.4103	38.7503	34.0533	39.6074	38.3533	39.6205	35.1674	33.6108	33.5336	37.3501	35.9262	32.2866	37.7703	33.6994	36.3276
Y1.B		39.6894	40	40	40	40	40	40	40	40	40	40	38.3387	40	34.5792	38.1544	38.1345
hsa-miR-421	Mmor, Mcon	32.045	32.9302	33.1226	40	30.8701	30.0251	35.8139	30.3636	32.6693	33.7858	32.4361	31.7314	32.6632	30.6535	30.8761	29.4762
mmu-miR-362-5p		40	33.784	40	40	40	40	35.6641	40	40	40	40	40	40	40	40	40
rno-miR-743a		36.7507	37.725	37.1117	37.6934	35.03	36.1016	35.9038	36.17	34.3626	40	38.0069	38.8606	36.3481	34.049	40	36.9133
rno-miR-148b-5p		32.2864	35.0025	40	40	34.457	40	36.9437	34.5671	40	40	33.2071	40	40	31.5264	40	33.1416
rno-miR-7a#		40	40	40	40	40	35.2497	35.8196	40	40	32.8636	38.8347	40	40	40	34.6101	40
rno-miR-204#		37.3855	40	40	40	40	40	37.0771	35.7348	40	40	40	34.7079	36.7275	40	34.2712	34.0052
rno-miR-547		40	40	40	40	40	40	40	40	40	40	40	40	40	32.9547	33.6509	40
mmu-miR-2138	Fmor, Fcon, Mmor, Mcon	21.6832	21.1826	20.0209	26.5651	22.5871	20.4664	21.2687	21.1071	23.5503	21.1984	22.4425	22.6378	21.089	20.8982	23.3414	20.2881
mmu-miR-2146	Fmor, Fcon, Mmor, Mcon	28.6761	26.56	27.7687	31.9206	26.95	25.7548	27.4922	27.4436	26.3156	27.3259	25.9494	25.3107	27.071	26.9114	26.7861	25.0736
mmu-miR-2183	Fcon, Mmor, Mcon	35.1099	31.8658	31.8263	40	31.8215	30.8907	33.4154	31.3683	31.8726	31.4189	32.2222	31.7978	31.372	31.2819	32.7949	33.9064
rno-miR-293		40	40	40	40	26.588	40	40	40	40	40	40	40	40	40	40	40
rno-miR-632	Fcon, Mcon	33.5348	34.528	32.5772	36.4172	30.489	34.481	32.6561	32.3315	33.4351	35.0809	34.9262	33.2481	33.1188	33.035	32.5447	33.1957
mmu-miR-2182	Fcon, Mmor, Mcon	26.3282	25.0207	24.3504	40	26.923	25.7408	26.9413	26.571	26.6621	27.7254	26.6244	25.9351	27.9339	26.963	28.0505	25.9164
mmu-miR-2134	Fmor, Fcon, Mmor, Mcon	19.4909	18.4474	17.491	21.2453	19.9281	19.3254	20.5687	20.8141	18.4414	20.5646	18.6491	17.5785	20.4009	19.7141	19.4561	18.6405
mmu-miR-2135	Fcon, Mcon	31.7224	27.8461	33.7827	40	30.5559	29.4196	31.5196	30.5649	27.8037	35.1385	30.5932	27.5834	30.5113	31.438	30.4782	29.5533
hsa-miR-671-5p		40	40	34.1935	40	38.2078	38.8317	40	34.8635	40	40	38.0965	39.5142	40	40	39.8255	40
hsa-miR-144		40	33.9047	40	38.1106	40	40	40	40	40	35.2498	40	40	39.5001	40	32.8082	35.284
mmu-miR-15a#		40	40	40	40	40	32.0198	40	40	40	40	40	40	40	39.0998	40	40
mmu-miR-503#		34.9221	34.3202	40	40	40	40	40	35.1119	34.06	32.9768	34.9435	40	35.1692	40	40	40
mmu-miR-218-1#		40	37.3836	40	40	34.4694	39.9121	40	40	40	40	40	40	36.0025	40	40	40
mmu-miR-150#		40	40	38.4126	40	33.6497	40	40	37.9143	40	40	40	40	40	32.0788	40	40
mmu-miR-1191		37.8222	40	40	40	39.6295	34.315	40	40	40	40	40	40	38.5252	40	40	40
mmu-miR-1904	Fmor, Fcon, Mmor, Mcon	29.5573	30.7888	31.2657	28.78	31.5525	32.5559	29.9927	29.151	29.3027	32.0834	33.8224	32.7712	30.8579	30.6286	30.7815	29.2376
mmu-miR-1274a	Fcon, Mmor, Mcon	24.3355	24.2375	24.0461	40	25.4001	22.286	24.0072	23.4885	23.5033	23.7197	23.5603	23.5705	24.8018	23.6466	23.187	22.0289
mmu-miR-1839-3p	Mcon	34.5368	34.5141	33.3479	40	34.0473	33.977	34.3615	40	34.4928	34.6877	40	35.3837	34.2937	33.5771	32.4174	31.9903
mmu-miR-1839-5p		36.0032	36.5282	40	40	36.805	33.2822	40	40	37.3351	38.5259	35.6893	34.0864	40	40	40	33.6484
mmu-miR-1896	Fmor, Fcon, Mmor, Mcon	29.8804	30.3671	30.5082	28.5331	30.195	29.9662	30.4775	30.3093	30.0835	30.4841	30.1563	29.9184	29.875	28.0454	29.1293	31.4026
mmu-miR-1897-5p		40	40	40	17.1346	40	40	40	40	40	40	40	40	40	40	40	40
mmu-miR-1898		40	40	40	40	40	40	40	40	40	40	40	40	40	40	40	34.0108
mmu-miR-1905	Fcon, Mmor, Mcon	34.006	29.6758	30.7987	35.1079	30.1778	28.9664	29.6518	30.7724	30.794	32.9978	30.5486	32.3182	34.8814	30.4332	31.3902	31.6199
mmu-miR-1927		40	40	40	40	40	40	40	40	40	40	40	40	40	40	40	32.6064
mmu-miR-1928	Fcon, Mmor, Mcon	31.519	28.8038	28.6811	40	28.1844	28.3254	30.5801	27.9612	30.1214	30.842	30.23	30.1792	30.8138	29.9194	30.8204	27.6879
mmu-miR-1930		33.2176	33.2744	38.0024	40	40	33.1132	32.9927	33.4447	40	39.0564	32.985	40	40	33.8391	40	35.6432
mmu-miR-1932		40	40	40	40	40	40	40	40	40	40	34.0387	40	40	40	40	40
mmu-miR-1940		40	38.8113	39.905	40	40	36.5264	40	40	40	40	40	34.0319	40	35.191	36.5343	40
mmu-miR-1944	Fcon	34.4962	34.1807	40	40	34.4753	33.4435	32.5538	34.1946	34.0367	40	31.487	33.9057	33.0539	32.4981	35.5765	31.4301
mmu-miR-1951	Fmor, Fcon, Mmor, Mcon	22.7947	23.7877	24.615	22.4977	24.4307	24.0188	23.8136	22.9025	22.5182	24.4655	24.1289	24.8354	23.0666	23.5882	24.3576	22.3097
mmu-miR-1954	Mmor	35.1495	31.8649	33.5975	40	32.5007	32.8499	32.1386	35.2183	32.9442	33.5941	34.9346	32.7924	32.9042	32.0346	35.3146	34.49
mmu-miR-1959		35.8057	40	40	40	37.6481	36.0704	34.4383	35.3606	37.0551	36.2182	40	36.273	40	27.7753	28.8631	34.1085
mmu-miR-1960		40	40	40	40	40	40	40	40	36.7577	40	40	40	40	32.4043	40	40
mmu-miR-1968		40	40	35.4887	40	40	40	40	33.8613	40	40	40	40	40	40	40	40
mmu-miR-1969	Fmor, Fcon, Mmor, Mcon	33.8789	33.5699	33.51	31.1653	34.0203	34.6254	33.2177	33.4333	32.9309	33.7843	33.9621	33.5286	33.3755	32.8069	33.3157	33.3271
mmu-miR-1971	Fcon, Mmor, Mcon	30.5684	31.5308	30.4913	40	31.8541	29.7153	30.0743	31.949	30.9991	32.8375	32.5971	29.7897	31.4465	27.7863	30.0888	29.9529
mmu-miR-1982.2		40	40	33.5046	40	31.8694	32.635	38.719	40	40	40	39.3544	40	40	40	40	37.7132
mmu-miR-669n		40	39.5578	39.9179	40	40	40	40	40	40	40	40	40	40	40	40	34.3656
mmu-miR-1961		34.9779	40	39.4902	35.1871	32.2575	38.4245	40	33.2306	40	40	35.9982	35.7211	35.3268	40	34.8174	40
mmu-miR-1894-3p	Fcon, Mcon	36.1313	35.5283	31.7685	34.0967	33.1413	33.9315	31.8766	32.3605	34.2883	32.7689	36.1638	32.4608	34.4323	28.8799	32.1279	32.6766
mmu-miR-1937c	Fmor, Fcon, Mmor, Mcon	21.3433	22.2412	21.9775	25.9459	22.9092	20.6869	21.9385	21.6933	21.4106	21.559	21.2543	21.1484	22.5531	21.9613	22.0466	21.1547
mmu-miR-466g		40	40	40	40	40	40	40	40	40	40	34.5867	40	40	33.4948	40	40
mmu-miR-1937b	Fmor, Fcon, Mmor, Mcon	20.5552	21.4009	21.0499	24.9623	22.1315	19.8345	20.9731	20.8727	20.4471	20.6472	20.2705	20.3597	21.7887	20.9776	21.2426	20.4303
hsa-miR-875-5p	Fcon, Mcon	34.2736	35.5478	35.7609	40	28.8341	34.9327	33.3707	33.7855	32.122	35.4631	34.7562	35.4276	33.5748	34.0472	33.5769	34.4522
hsa-miR-206	Fmor, Fcon, Mmor, Mcon	27.4308	28.573	27.8633	31.9815	29.1898	28.3368	30.4589	28.8335	27.4459	28.1099	28.0301	27.9937	28.2392	28.7189	26.9161	26.6525
rno-miR-7#	Fcon, Mmor, Mcon	31.0634	31.3419	32.7632	40	32.3228	31.4763	30.1394	30.2778	32.0168	31.4726	31.5684	32.6849	32.8703	31.2914	31.5291	30.3733
mmu-miR-592		40	40	40	40	40	40	40	40	40	40	40	34.8362	40	35.3303	40	40
mmu-miR-21#		39.163	40	40	40	40	40	40	40	40	34.4549	40	40	40	40	40	40
mmu-miR-1949		40	40	40	40	36.2542	33.8048	40	32.8425	40	40	33.7878	40	33.5448	36.1528	40	35.7521
mmu-miR-1956		40	31.4073	40	40	40	40	40	40	40	40	40	40	40	40	40	40
