## Supplementary Table S3 for "Morphine-induced hyperalgesia impacts small extracellular vesicle miRNA composition and function"

### Sheet: siggenes_summary
comparison	numsigselect	numupregulated	numdownregulated	rownames	rownames_up	rownames_down
Mmor/Mveh	15	2	13	MammU6 | hsa-miR-421 | hsa-miR-93# | mmu-miR-100 | mmu-miR-125a-5p | mmu-miR-125b-5p | mmu-miR-132 | mmu-miR-152 | mmu-miR-199a-3p | mmu-miR-350 | mmu-miR-465C-5P | mmu-miR-671-3p | mmu-miR-878-3p | rno-miR-632 | snoRNA202.B	mmu-miR-132 | mmu-miR-350	MammU6 | hsa-miR-421 | hsa-miR-93# | mmu-miR-100 | mmu-miR-125a-5p | mmu-miR-125b-5p | mmu-miR-152 | mmu-miR-199a-3p | mmu-miR-465C-5P | mmu-miR-671-3p | mmu-miR-878-3p | rno-miR-632 | snoRNA202.B
*mor/*veh	18	5	13	MammU6 | hsa-miR-213 | hsa-miR-93# | mmu-let-7b | mmu-miR-100 | mmu-miR-10a | mmu-miR-125b-5p | mmu-miR-132 | mmu-miR-141# | mmu-miR-155 | mmu-miR-1949 | mmu-miR-1959 | mmu-miR-296-5p | mmu-miR-463# | mmu-miR-467a.A | mmu-miR-674# | mmu-miR-676 | rno-miR-632	mmu-miR-10a | mmu-miR-132 | mmu-miR-155 | mmu-miR-467a.A | mmu-miR-676	MammU6 | hsa-miR-213 | hsa-miR-93# | mmu-let-7b | mmu-miR-100 | mmu-miR-125b-5p | mmu-miR-141# | mmu-miR-1949 | mmu-miR-1959 | mmu-miR-296-5p | mmu-miR-463# | mmu-miR-674# | rno-miR-632
Fmor/Fveh	17	1	16	hsa-miR-200c | hsa-miR-93# | mmu-let-7b | mmu-miR-100 | mmu-miR-101a | mmu-miR-106a | mmu-miR-141# | mmu-miR-146b | mmu-miR-1949 | mmu-miR-1959 | mmu-miR-335-3p | mmu-miR-425 | mmu-miR-467c | mmu-miR-674# | mmu-miR-99a | rno-miR-20b | rno-miR-743a	mmu-miR-335-3p	hsa-miR-200c | hsa-miR-93# | mmu-let-7b | mmu-miR-100 | mmu-miR-101a | mmu-miR-106a | mmu-miR-141# | mmu-miR-146b | mmu-miR-1949 | mmu-miR-1959 | mmu-miR-425 | mmu-miR-467c | mmu-miR-674# | mmu-miR-99a | rno-miR-20b | rno-miR-743a

### Sheet: siggenes_venn
segment	numsigselect	rownames
Mmor/Mveh	9	hsa-miR-421 | mmu-miR-125a-5p | mmu-miR-152 | mmu-miR-199a-3p | mmu-miR-350 | mmu-miR-465C-5P | mmu-miR-671-3p | mmu-miR-878-3p | snoRNA202.B
*mor/*veh	7	hsa-miR-213 | mmu-miR-10a | mmu-miR-155 | mmu-miR-296-5p | mmu-miR-463# | mmu-miR-467a.A | mmu-miR-676
Fmor/Fveh	10	hsa-miR-200c | mmu-miR-101a | mmu-miR-106a | mmu-miR-146b | mmu-miR-335-3p | mmu-miR-425 | mmu-miR-467c | mmu-miR-99a | rno-miR-20b | rno-miR-743a
Mmor/Mveh, *mor/*veh	4	MammU6 | mmu-miR-125b-5p | mmu-miR-132 | rno-miR-632
Mmor/Mveh, Fmor/Fveh	0
*mor/*veh, Fmor/Fveh	5	mmu-let-7b | mmu-miR-141# | mmu-miR-1949 | mmu-miR-1959 | mmu-miR-674#
Mmor/Mveh, *mor/*veh, Fmor/Fveh	2	hsa-miR-93# | mmu-miR-100

### Sheet: siggenes
id	Fmor/Fveh	Fmor/Fveh	Fmor/Fveh	Mmor/Mveh	Mmor/Mveh	Mmor/Mveh	*mor/*veh	*mor/*veh	*mor/*veh	Mveh	Mveh	Mmor	Mmor	*veh	*veh	*mor	*mor	Fveh	Fveh	Fmor	Fmor	*mor,Fmor	*mor,Fmor	*mor,Fmor	*mor,Fmor	*veh,Fveh	*veh,Fveh	*veh,Fveh	*veh,Fveh	Mmor,*mor	Mmor,*mor	Mmor,*mor	Mmor,*mor	Mveh,*veh	Mveh,*veh	Mveh,*veh	Mveh,*veh
	p	absfc	signfc	p	absfc	signfc	p	absfc	signfc	avg	std	avg	std	avg	std	avg	std	avg	std	avg	std	Fmor1	Fmor2	Fmor3	Fmor4	Fveh1	Fveh2	Fveh3	Fveh4	Mmor1	Mmor2	Mmor3	Mmor5	Mveh1	Mveh2	Mveh3	Mveh5
mmu-let-7b	0.0011418	22.3076	-22.3076	0.49433	1.5391	-1.5391	0.020352	5.8595	-5.8595	-3.9695	0.80344	-4.5916	1.5098	-4.1903	1.1158	-6.7411	2.5226	-4.411	1.4593	-8.8905	0.4987	-8.8351	-8.2058	-9.248	-9.2731	-3.888	-3.2033	-6.5331	-4.0197	-5.9942	-5.6659	-2.7831	-3.9232	-3.3596	-5.0278	-3.3305	-4.1601
mmu-miR-10a	0.15931	4.4657	4.4657	0.13967	6.3154	6.3154	0.029766	5.3106	5.3106	-11.2141	1.853	-8.5552	2.5158	-11.6087	1.4416	-9.1998	2.4197	-12.0034	1.0002	-9.8445	2.4948	-11.9721	-6.5555	-11.5772	-9.2731	-11.2873	-12.9791	-11.0067	-12.7403	-10.7361	-6.9968	-5.8347	-10.6532	-11.3307	-12.3858	-12.5804	-8.5594
mmu-miR-99a	0.041406	12.1959	-12.1959	0.58497	1.605	-1.605	0.086013	4.4244	-4.4244	-4.8233	1.2122	-5.5059	2.0323	-5.3876	1.2367	-7.533	3.0442	-5.9518	1.1181	-9.5602	2.5563	-6.0535	-11.3368	-11.5772	-9.2731	-5.8382	-5.3737	-7.5555	-5.0399	-3.968	-5.4093	-8.4065	-4.2399	-4.5205	-4.4515	-6.566	-3.7551
mmu-miR-100	0.020629	16.6326	-16.6326	0.017229	2.5664	-2.5664	0.0095572	6.5334	-6.5334	-4.861	0.60982	-6.2207	0.56888	-5.1862	0.63912	-7.894	2.4719	-5.5114	0.54702	-9.5673	2.5432	-6.0822	-11.3368	-11.5772	-9.2731	-5.2052	-4.9675	-6.2073	-5.6655	-5.5165	-6.6093	-6.0084	-6.7488	-4.5313	-4.2882	-4.9438	-5.6807
mmu-miR-101a	0.02308	29.5088	-29.5088	0.34903	2.2346	2.2346	0.19784	3.6339	-3.6339	-5.0486	1.9942	-3.8886	1.1145	-4.7328	1.5199	-6.5943	3.5858	-4.417	1.0713	-9.3001	3.0392	-5.0133	-11.3368	-11.5772	-9.2731	-4.9889	-3.0219	-5.473	-4.1844	-2.6434	-5.1092	-4.4864	-3.3153	-2.8317	-4.8163	-7.6808	-4.8656
mmu-miR-125a-5p	0.37445	2.8208	2.8208	0.00059996	50.0046	-50.0046	0.12445	4.2104	-4.2104	-5.4549	1.1072	-11.0989	1.3165	-6.9751	2.2027	-9.0491	2.8336	-8.4953	1.983	-6.9992	2.4077	-8.4509	-6.396	-3.877	-9.2731	-6.6975	-9.1392	-11.0067	-7.1379	-11.6564	-10.5895	-12.5961	-9.5537	-5.609	-4.7171	-4.5346	-6.9591
mmu-miR-125b-5p	0.26626	3.992	-3.992	0.024866	4.9567	-4.9567	0.027431	4.4483	-4.4483	-2.5586	1.2711	-4.868	0.89333	-3.1145	1.1045	-5.2677	2.214	-3.6703	0.63794	-5.6674	3.1959	-7.6758	-2.7431	-3.1559	-9.095	-4.5183	-3.0337	-3.3719	-3.7574	-5.3282	-5.9005	-4.1567	-4.0867	-1.6955	-4.2027	-2.9079	-1.4284
mmu-miR-132	0.35603	4.1953	4.1953	0.0060269	14.9535	14.9535	0.024702	7.9205	7.9205	-7.4227	1.7976	-3.5203	0.55659	-7.8828	2.6537	-4.8973	2.0555	-8.343	3.5546	-6.2743	2.1195	-6.1285	-5.2903	-4.4051	-9.2731	-11.7779	-5.7501	-11.0067	-4.8374	-4.1111	-2.9327	-3.8615	-3.1758	-9.409	-7.2457	-5.0897	-7.9462
mmu-miR-146b	0.016896	40.9619	-40.9619	0.80152	1.1768	1.1768	0.063842	5.8999	-5.8999	-4.6616	1.4677	-4.4268	1.0198	-4.3178	1.3516	-6.8785	3.3359	-3.974	1.3391	-9.3302	2.9826	-5.1338	-11.3368	-11.5772	-9.2731	-5.2446	-4.9328	-3.2838	-2.4348	-4.6014	-4.1865	-3.2288	-5.6904	-3.4625	-3.4366	-5.3322	-6.415
mmu-miR-152	0.57304	1.9607	-1.9607	0.048526	4.7345	-4.7345	0.089415	3.0468	-3.0468	-3.064	1.3442	-5.3072	1.2227	-3.4209	1.1653	-5.0282	2.2017	-3.7778	1.011	-4.7492	3.0997	-2.2387	-3.8622	-3.6226	-9.2731	-3.2626	-4.4466	-4.783	-2.6189	-6.662	-4.2548	-6.0209	-4.2911	-1.321	-4.5913	-3.2876	-3.0561
mmu-miR-199a-3p	0.14222	6.6784	6.6784	0.045902	2.3916	-2.3916	0.44866	1.6711	1.6711	-2.8032	0.98327	-4.0611	0.19458	-3.8164	1.3356	-3.0756	2.3326	-4.8295	0.67701	-2.09	3.1729	-4.2366	-4.2768	-2.3132	2.4665	-5.3446	-4.3357	-5.4767	-4.161	-3.7819	-4.0828	-4.2215	-4.1583	-2.217	-3.2952	-3.9251	-1.7755
mmu-miR-296-5p	0.080775	7.068	-7.068	0.16137	1.766	-1.766	0.040459	3.533	-3.533	-3.2291	0.72842	-4.0496	0.72474	-3.4155	0.91795	-5.2364	2.0883	-3.6018	1.1589	-6.4231	2.428	-7.5675	-4.7968	-4.0549	-9.2731	-3.3144	-2.221	-5.0052	-3.8666	-3.3527	-4.7373	-4.6098	-3.4988	-3.7133	-2.1619	-3.365	-3.6763
mmu-miR-335-3p	0.025594	10.5762	10.5762	0.16874	5.8023	-5.8023	0.72975	1.3501	1.3501	-8.4922	2.2364	-11.0288	2.3482	-10.3091	2.5041	-9.876	2.4099	-12.126	0.90906	-8.7233	2.1198	-7.9612	-11.3368	-6.3218	-9.2731	-11.7779	-12.9791	-11.0067	-12.7403	-11.6564	-12.3065	-12.5961	-7.5561	-11.3307	-5.8618	-8.3283	-8.448
mmu-miR-350	0.30182	2.8694	-2.8694	0.027958	22.7215	22.7215	0.25915	2.814	2.814	-11.4842	2.6137	-6.9782	1.7152	-10.3955	2.6114	-8.9029	2.4628	-9.3069	2.433	-10.8276	1.154	-11.9721	-11.3368	-10.7285	-9.2731	-11.7779	-7.0402	-11.0067	-7.4028	-5.1704	-5.9381	-8.8604	-7.9439	-11.3307	-12.985	-7.8686	-13.7526
mmu-miR-425	0.026387	29.0323	-29.0323	0.23572	2.7028	2.7028	0.24675	3.2775	-3.2775	-11.0034	2.0645	-9.569	0.69209	-8.1679	3.8264	-9.8805	1.1897	-5.3323	2.9086	-10.1919	1.6016	-11.5164	-9.2555	-11.5772	-8.4185	-1.9534	-5.0999	-9.06	-5.216	-9.1081	-10.3562	-9.931	-8.8807	-9.3682	-12.985	-12.5804	-9.0802
mmu-miR-467a.A	0.071791	15.3154	15.3154	0.2189	7.2217	7.2217	0.027953	10.5169	10.5169	-11.9201	2.4211	-9.0677	3.3772	-11.212	2.6099	-7.8173	2.9199	-10.5039	2.9486	-6.5669	2.0781	-6.8714	-4.3519	-5.7714	-9.2731	-11.7779	-12.9791	-11.0067	-6.2517	-11.6564	-12.3065	-6.004	-6.3039	-8.3623	-12.985	-12.5804	-13.7526
mmu-miR-467c	0.041621	16.4252	-16.4252	0.57593	2.5692	2.5692	0.39064	2.5285	-2.5285	-10.8949	3.4635	-9.5336	3.0346	-8.9484	3.6107	-10.2867	2.2845	-7.002	2.8847	-11.0398	1.2066	-11.9721	-11.3368	-11.5772	-9.2731	-5.7365	-6.9691	-11.0067	-4.2956	-11.6564	-6.5558	-12.5961	-7.326	-11.3307	-5.9159	-12.5804	-13.7526
mmu-miR-671-3p	0.13182	5.6213	5.6213	0.034451	26.1224	-26.1224	0.45273	2.1557	-2.1557	-7.6406	3.4183	-12.3478	0.50857	-9.8833	3.3332	-10.9914	2.3146	-12.126	0.90906	-9.6351	2.7085	-11.9721	-11.3368	-5.9583	-9.2731	-11.7779	-12.9791	-11.0067	-12.7403	-11.6564	-12.3065	-12.5961	-12.8321	-4.706	-6.7586	-12.5804	-6.5172
mmu-miR-676	0.22217	3.1724	3.1724	0.078381	23.2881	23.2881	0.023565	8.5953	8.5953	-11.4791	2.4775	-6.9376	3.4977	-10.3842	2.3962	-7.2806	2.4902	-9.2893	2.0155	-7.6237	1.3861	-8.2669	-6.45	-6.5048	-9.2731	-11.7779	-7.918	-10.0514	-7.4099	-5.3832	-3.9151	-6.517	-11.935	-8.0115	-11.5719	-12.5804	-13.7526
mmu-miR-155	0.094216	52.9321	52.9321	0.24025	3.8998	3.8998	0.030771	14.3675	14.3675	-6.9	2.7307	-4.9366	1.2733	-7.4546	2.1743	-3.6099	3.9717	-8.0092	1.6595	-2.2831	5.522	4.8597	-4.1883	-8.3013	-1.5027	-8.3431	-6.1718	-10.1107	-7.4112	-3.243	-4.8158	-6.2531	-5.4345	-7.5457	-10.4927	-4.6016	-4.96
mmu-miR-106a	0.043004	2.4257	-2.4257	0.21382	1.6242	1.6242	0.50664	1.222	-1.222	-0.60408	0.8366	0.095698	0.55986	-0.015777	0.86688	-0.30508	0.83063	0.57252	0.36144	-0.70585	0.93172	-1.5414	-0.67894	-1.1899	0.58687	0.15955	0.42761	1.0011	0.70184	-0.071895	-0.55038	0.21638	0.78869	-1.8253	-0.42167	-0.21817	0.048788
hsa-miR-93#	0.0072201	182.234	-182.234	0.027061	2.0166	-2.0166	0.016851	19.17	-19.17	-3.133	0.29157	-4.145	0.632	-3.311	0.44422	-7.5718	4.4212	-3.4889	0.53943	-10.9986	3.7276	-5.4241	-13.0671	-13.0569	-12.4462	-3.0665	-3.0856	-4.2108	-3.5928	-4.1313	-4.9979	-3.9684	-3.4821	-3.312	-3.0804	-2.7441	-3.3956
MammU6	0.34292	2.5309	-2.5309	0.033719	5.1966	-5.1966	0.04682	3.6266	-3.6266	3.4324	1.5013	1.0548	0.87011	2.3715	1.5633	0.51284	1.836	1.3105	0.66877	-0.029144	2.515	1.779	0.066912	1.6535	-3.616	0.96003	0.91526	1.057	2.3097	0.20992	1.4048	2.1124	0.49224	4.546	3.6334	1.2557	4.2944
hsa-miR-213	0.10227	5.1219	-5.1219	0.16634	8.9445	-8.9445	0.024346	6.7686	-6.7686	-10.3063	4.0109	-13.4673	0.15945	-10.481	3.0685	-13.2399	0.38431	-10.6558	2.4086	-13.0124	0.42575	-13.4796	-13.0671	-13.0569	-12.4462	-7.4184	-11.7877	-13.0173	-10.3997	-13.6353	-13.2627	-13.4332	-13.5381	-5.8961	-13.7635	-7.9187	-13.6469
hsa-miR-200c	0.031214	3.8119	-3.8119	0.99781	1.0009	1.0009	0.10367	1.9515	-1.9515	-3.2753	0.84838	-3.274	0.37128	-3.3615	0.89495	-4.3261	1.2868	-3.4477	1.0627	-5.3782	0.87965	-4.9947	-4.5169	-5.4273	-6.574	-2.6079	-3.0456	-5.004	-3.1333	-3.0024	-3.2305	-3.8112	-3.0519	-4.2164	-2.876	-3.6998	-2.3089
rno-miR-20b	0.042096	6.6846	-6.6846	0.81605	1.3167	1.3167	0.30333	2.2532	-2.2532	-11.2545	1.2754	-10.8575	3.0066	-9.6073	2.1947	-10.7793	2.1922	-7.9601	1.5418	-10.701	1.4688	-8.867	-10.5731	-10.9175	-12.4462	-7.888	-9.9227	-7.8775	-6.1524	-13.6353	-13.2627	-8.5716	-7.9606	-12.7871	-9.7707	-11.635	-10.8249
snoRNA202.B	0.11227	7.1825	7.1825	0.0083052	41.7702	-41.7702	0.40617	2.4115	-2.4115	-6.8789	1.3512	-12.2633	2.4359	-9.4399	3.1721	-10.7098	2.7437	-12.0009	2.0401	-9.1564	2.2794	-7.1972	-8.6341	-8.3481	-12.4462	-12.4817	-13.4997	-13.0173	-9.0049	-13.6353	-13.2627	-8.6171	-13.5381	-8.7665	-5.6165	-6.8162	-6.3162
mmu-miR-141#	0.033154	6.1688	-6.1688	0.12889	4.3578	-4.3578	0.0067127	5.1848	-5.1848	-8.8774	1.9856	-11.001	1.3714	-9.1578	1.5398	-11.5321	1.4476	-9.4382	1.1746	-12.0632	1.5022	-13.1779	-9.8551	-12.7735	-12.4462	-9.893	-10.361	-9.7818	-7.7169	-12.2343	-9.1523	-10.8016	-11.8158	-7.0947	-8.2799	-11.7197	-8.4153
mmu-miR-878-3p	0.24267	7.0172	-7.0172	0.020257	2.2511	-2.2511	0.092618	3.9744	-3.9744	-4.4789	0.69838	-5.6495	0.26616	-4.7434	1.123	-6.7342	2.9103	-5.0079	1.5061	-7.8188	4.0688	-10.0207	-4.6084	-4.1998	-12.4462	-3.4772	-5.4012	-4.2237	-6.9295	-5.3437	-5.9772	-5.7141	-5.5631	-3.4387	-4.8019	-4.9363	-4.7387
mmu-miR-463#	0.21641	4.7851	-4.7851	0.05062	4.9323	-4.9323	0.021324	4.8581	-4.8581	-6.4219	0.88926	-8.7242	1.6663	-6.2431	1.256	-8.5235	2.1486	-6.0643	1.6748	-8.3228	2.8085	-7.5815	-6.1889	-7.0746	-12.4462	-4.0387	-6.7547	-7.9452	-5.5185	-8.7847	-8.5175	-10.8311	-6.7634	-7.6448	-6.1817	-5.5205	-6.3407
mmu-miR-674#	0.0001323	56.6453	-56.6453	0.90989	1.2063	-1.2063	0.04304	8.2662	-8.2662	-8.7703	3.2161	-9.0409	3.2667	-7.9794	2.4184	-11.0267	3.0262	-7.1886	1.2789	-13.0124	0.42575	-13.4796	-13.0671	-13.0569	-12.4462	-7.9154	-7.1248	-8.2982	-5.4158	-13.6353	-6.8895	-6.5364	-9.1023	-8.2193	-7.3597	-13.4126	-6.0897
mmu-miR-465C-5P	0.24109	4.2438	-4.2438	0.015237	2.3245	-2.3245	0.052575	3.1408	-3.1408	-5.5882	0.45087	-6.8052	0.56704	-5.6038	0.42461	-7.2549	2.164	-5.6193	0.46556	-7.7047	3.1726	-5.7645	-6.1905	-6.4175	-12.4462	-5.3971	-6.2525	-5.6541	-5.1735	-7.199	-6.9304	-7.1197	-5.9716	-5.0035	-6.0914	-5.5532	-5.7048
hsa-miR-421	0.25433	6.3016	-6.3016	0.024736	3.4899	-3.4899	0.052986	4.6896	-4.6896	-4.3198	0.95227	-6.1229	0.74886	-4.6005	1.8618	-6.8299	2.3313	-4.8812	2.6403	-7.5369	3.2845	-5.5246	-5.9973	-6.1795	-12.4462	-3.3518	-3.5248	-8.8312	-3.817	-6.3046	-7.0484	-5.8693	-5.2694	-5.4503	-4.4169	-4.2887	-3.1231
rno-miR-743a	0.033977	2.6727	-2.6727	0.55345	2.0629	-2.0629	0.1756	2.3481	-2.3481	-10.2301	2.4001	-11.2748	2.308	-9.5722	1.8395	-10.8037	1.6054	-8.9143	0.99032	-10.3326	0.30863	-10.2303	-10.7921	-10.1686	-10.1396	-7.5116	-9.6013	-8.9211	-9.6234	-7.9979	-13.2627	-11.4401	-12.3986	-9.1353	-7.8124	-13.4126	-10.5602
rno-miR-632	0.22067	3.1918	-3.1918	0.04125	2.4013	-2.4013	0.035508	2.7685	-2.7685	-6.3761	0.514	-7.6399	0.82988	-5.9892	1.4447	-7.4583	1.0499	-5.6024	2.051	-7.2767	1.34	-7.0144	-7.5952	-5.634	-8.8635	-2.9707	-7.9806	-5.6734	-5.7848	-7.0704	-8.3436	-8.3594	-6.7862	-5.9059	-6.7985	-5.9573	-6.8427
mmu-miR-1959	0.032554	7.8437	-7.8437	0.13703	27.183	-27.183	0.021734	14.6019	-14.6019	-6.0892	5.2564	-10.8539	1.7937	-7.5408	3.8501	-11.4089	1.7702	-8.9923	1.1577	-11.9639	1.8092	-9.2853	-13.0671	-13.0569	-12.4462	-10.1297	-9.5701	-7.4556	-8.8139	-10.6904	-9.4809	-13.4332	-9.811	-12.7871	-1.5387	-2.2756	-7.7554
mmu-miR-1949	0.031524	18.0517	-18.0517	0.3529	4.4362	-4.4362	0.022829	8.9488	-8.9488	-9.7649	2.901	-11.9143	3.1328	-9.3017	2.7582	-12.4634	2.1514	-8.8384	2.9603	-13.0124	0.42575	-13.4796	-13.0671	-13.0569	-12.4462	-8.7359	-7.3045	-13.0173	-6.2959	-13.6353	-13.2627	-7.221	-13.5381	-6.3319	-9.9162	-13.4126	-9.399
