## Supplementary Table S4 for "Morphine-induced hyperalgesia impacts small extracellular vesicle miRNA composition and function"

### Sheet: GO terms
Pathway	Enrichment.FDR	nGenes	Pathway.Genes	Fold.Enrichment	URL	Genes	negLog10FDR	NumTotalGenes	GeneRatio
GO:0023051 regulation of signaling	2.82e-28	391	3349	1.75687	http://amigo.geneontology.org/amigo/term/GO:0023051	Abhd6 Adra2a Fasl Smo Grik3 Tgfb1 Csnk1g2 Dusp3 Ikbkg Insr Crkl Nf2 Pten Pea15a Tab2 Stard13 Wwc1 Arrb1 Ccl9 Tnfaip3 Dusp6 Rfx4 Grb10 Rffl Cacng4 Sec14l1 Trim27 Ajuba Jph4 Arc Gsk3b Arhgap28 Dusp1 Ccny Tnf Csnk1a1 Tle4 Gpr137 Shoc2 Arhgap19 Limd1 Ptprj Cflar Eng Il1rn Skil Tnik Ngf Il6ra Sdcbp Gpatch3 Lfng Tspan12 Dusp16 Ppm1n Fadd Dusp9 Leprotl1 Dusp4 Slc25a4 Nkd1 Sesn3 Tle3 Otud7a Cbl Pik3ip1 H…	27.5498	1325	0.295094
GO:0065008 regulation of biological quality	2.21e-25	426	3902	1.64286	http://amigo.geneontology.org/amigo/term/GO:0065008	Ntn1 Adra2a Stx3 Sema4f Ulk2 Syt5 Insr Slc30a4 Gabrb2 Rhoa Tusc2 Cnot2 Gabra6 Cacng4 Slc6a4 Sema4d Chrna2 Rhobtb2 Jph4 Arc Brwd1 Slc11a2 Slc4a8 Ache Lnpep Abcg1 Arhgap28 Gna14 Cdc37l1 Gpr137 Sema4g Slc9a2 Sema4c Atp2b4 Slc4a10 Car2 Ngf Dram2 Enpep Prdx1 Agtrap Slc30a3 Gabrb1 Atp2a2 Tfr2 Plxna4 Mtpn Plxnd1 Atp2b2 Slc8a2 Chrna7 Sema4b Stim1 Gpc4 Slc9a9 Atp2b3 Adrb3 Casp3 Slc25a4 Vstm5 Rdx Syncrip S…	24.6556	1325	0.321509
GO:0050793 regulation of developmental process	2.89e-23	315	2651	1.78804	http://amigo.geneontology.org/amigo/term/GO:0050793	Sema4f Dvl3 Ulk2 Rhoa Nf2 Plekho1 Wwc1 Dusp6 Cnot2 Sema4d Rhobtb2 Mief1 Brwd1 Nedd4l Gpr137 Sema4g Sema4c Vangl2 Ngf Tnfrsf1b Plxna4 Plxnd1 Sema4b Dusp9 Vstm5 Rdx Slitrk5 Rac2 Dbn1 Gdpd5 Vash2 Ppp1r16b Lats1 Rhod Slitrk6 Slitrk4 Igf2 Fam171a1 Rnd1 Gm14137 Cebpb Brwd3 Cebpd Mafb Plxnc1 Klhl41 Nid1 Chd3 Itgb3 Vdr Abcg1 Dpf2 Bcl7a Bcl7c Smarcc1 Ccr7 Pbrm1 Arid4a Wnt9a Cdh4 Mmp11 Braf Tgfb1 Klf4 Stat…	22.5391	1325	0.237736
GO:0009653 anatomical structure morphogenesis	1.58e-22	321	2751	1.75587	http://amigo.geneontology.org/amigo/term/GO:0009653	Sema4f Smo Dvl3 Ulk2 Ephb3 Rhoa Plekho1 Tbx5 Shroom1 Nrcam Ntn1 Sema4d Rhobtb2 Mief1 Brwd1 Bsg Dusp1 Nedd4l Pdgfrb Sema4g Sema4c Epha4 Vangl2 Eng Fgf7 Meis2 Tnik Smad9 Ngf Col24a1 Fgf5 Cald1 Plxna4 Plxnd1 Sema4b Parva Dusp4 Rdx Tmod2 Nphp3 Slitrk5 Rac2 Pbx2 Dbn1 Vash2 Ppp1r16b Hoxb4 Pbx3 Sdk1 Chd7 Rhod S1pr1 Slitrk6 Slitrk4 Fzd4 Fam171a1 Sox12 Pbx1 Cntn2 Rnd1 Gm14137 Taok3 Btbd3 Sox7 Brwd3 Rnf213…	21.8013	1325	0.242264
GO:0048731 system development	1.6e-22	460	4467	1.5496	http://amigo.geneontology.org/amigo/term/GO:0048731	Ntn1 Wnt9a Acvr1b Sema4f Smo Pafah1b2 Dvl3 Ulk2 Mef2c Ephb3 Epor Hapln4 Tgfbr1 Nf2 Igf2bp1 Tbx5 Mapt Wnt9b Dusp6 Rfx4 Nrcam Sema4d Hapln1 Otp Gsk3b Bsg Nedd4l Pdgfrb Dpf2 Gpr137 Sema4g Sema4c Epha4 Eng Nr4a2 Acvr1c Lhx6 Fgf7 Meis2 Tnik Ngf Col24a1 Gba2 Tnfrsf1b Mtf1 Cald1 Plxna4 Igf2bp3 Plxnd1 Sema4b Mef2a Gpc4 Dusp9 Casp3 Vstm5 Nphp3 Bsn Slitrk5 Rac2 Rbfox2 Igf2bp2 Emx1 Pbx2 Dbn1 Mdga2 Gdpd5 Dag…	21.7959	1325	0.34717
GO:0051173 positive regulation of nitrogen compound metabolic process	3.41e-22	358	3215	1.67563	http://amigo.geneontology.org/amigo/term/GO:0051173	Nr1h3 Paxip1 Dyrk1b Tgfb1 Mef2c Zfp318 Srf Tab2 Myb Cnot2 Rnft1 Trib2 Eaf1 Ppara Vdr Lbh Tnf Nedd4l Dpf2 Cflar Dnajb2 Fgf7 Meis2 Ngf Il6ra Trp53inp1 Sdcbp Tnfrsf1b Rnf19b Gpatch3 Mtf1 Fgf5 Rnf6 Casp2 Mef2a Smarcc1 Trib1 Ppargc1b Tet3 Parm1 Rsf1 Stox2 Smurf1 Pogz Hip1 Dhx33 Utp15 Pde12 Ppp1r15b Patl1 Kmt2d Igf2 Dcun1d3 Eif5a2 Gdf6 Sox12 Ep300 Ghr Thra Atxn7l3 Zfp462 Hipk2 Nrg1 Rnf217 Cdk7 Nlrc5 So…	21.4672	1325	0.270189
GO:0007166 cell surface receptor signaling pathway	2.29e-21	306	2631	1.75016	http://amigo.geneontology.org/amigo/term/GO:0007166	Wnt9a Acvr1b Sema4f Fasl Smo Tgfb1 Dvl3 Csnk1g2 Dusp3 Ddr1 Stat3 Dtx2 Prlr Insr Ephb3 Epor Tgfbr1 Homer1 Fzd3 Hipk1 Pea15a Mapkapk2 Wnt9b Arrb1 Ccl9 Frk Tnfaip3 Rfx4 Grb10 Itgb3 Rffl Gli3 Sema4d Bmpr1a Tnfrsf10b Gsk3b Ifnar1 Ccny Mib1 Tnf Csnk1a1 Pdgfrb Tle4 Tcf7l2 Sema4g Itgb8 Cflar Sema4c Epha4 Vangl2 Itga8 Eng Acvr1c Il1rn Fgf7 Skil Smad9 Ngf Il6ra Adam15 Sdcbp Cntfr Tnfrsf1b Fgf5 Gpc2 Lfng Ts…	20.6402	1325	0.230943
GO:0048583 regulation of response to stimulus	2.12e-20	404	3869	1.5713	http://amigo.geneontology.org/amigo/term/GO:0048583	Sema4f Fasl Il16 Smo Nr1h3 Tgfb1 Csnk1g2 Dusp3 Ikbkg Insr Crkl Nf2 Pten Pea15a Tab2 Stard13 Mapkapk2 Wwc1 Arrb1 Ccl9 Tnfaip3 Dusp6 Rfx4 Grb10 Rnft1 Rffl Cacng4 Sec14l1 Trim27 Sema4d Ajuba Ppara Arc Gsk3b Arhgap28 Dusp1 Ccny Tnf Csnk1a1 Tle4 Gpr137 Shoc2 Arhgap19 Sema4g Limd1 Ptprj Cflar Sema4c Eng Il1rn Skil Tnik Il6ra Sdcbp Tnfrsf1b Gpatch3 Lfng Tspan12 Dusp16 Ppm1n Sema4b Fadd Dusp9 Leprotl1 Du…	19.6737	1325	0.304906
GO:0010556 regulation of macromolecule biosynthetic process	4.74e-20	408	3937	1.55945	http://amigo.geneontology.org/amigo/term/GO:0010556	Mnt Zfp385a Hoxb6 Nr1h3 Paxip1 Tead3 Dyrk1b Med6 Klf4 Etv3 Med29 Stat3 Hif3a Arid3b Pias4 Dnajb1 Mef2c Rfx5 Cbfa2t3 Sfmbt1 Runx1t1 Spib Nfib Cbx5 Myt1 Nanog Camta1 Zfp318 Srf E2f3 Tox4 Tbx5 Chd3 Wwc1 Hoxb1 E2f2 Arid3a Nr2e1 Rfx6 Myb Rfx4 Eif4ebp2 Cnot2 Hcfc2 Cpeb4 Zfp354a Fos Yy1 Gli3 Trim27 Irf4 Sema4d Ccnh Eaf1 Hr Ajuba Mtdh Ppara Vdr Yaf2 Zbtb20 Brwd1 Zfp641 Foxp4 Wiz Lbh Tnf Sall3 Dpf2 Tcf7l2…	19.3242	1325	0.307925
GO:0009892 negative regulation of metabolic process	1.12e-18	339	3142	1.62357	http://amigo.geneontology.org/amigo/term/GO:0009892	Snd1 Nr1h3 Dnajb1 Cbfa2t3 Sfmbt1 Runx1t1 Arpp19 Cbx5 Zfp318 Chd3 Nr2e1 Eif4ebp2 Cnot2 Cpeb4 Rffl Trim27 Sema4d Ajuba Ppara Vdr Foxp4 Dpf2 Limd1 Ptprj Cbx2 Cpeb1 Prkar1b Hdac4 Nacc2 Skil Mrto4 Ago3 Gpatch3 Mtor Foxp2 Zfp248 Smg1 Mecp2 Eif4ebp1 Syncrip Mier3 Exosc4 Cbl Pik3ip1 Rsf1 Hif1an Ago2 Paip2 Wdtc1 Rmi2 Cbfa2t2 Cpeb3 Bmf Ago1 Smg7 Pde12 Patl1 Ppm1e Atxn1 Thra Styx-ps Zfp9 Kcnip3 Trim71 Rbm8a…	17.9508	1325	0.255849
GO:0051128 regulation of cellular component organization	1.41e-18	279	2426	1.73058	http://amigo.geneontology.org/amigo/term/GO:0051128	Ntn1 Sema4f Ulk2 Rhoa Plekho1 Ston2 Ylpm1 Sema4d Rhobtb2 Mief1 Gsk3b Arhgap28 Nedd4l Sema4g Podxl Rhot2 Sema4c Ngf Wasf2 Wasf3 Plxna4 Mtpn Plxnd1 Sema4b Gpc4 Slc25a4 Vstm5 Rdx Nme6 Ogfod1 Slitrk5 Rac2 Kctd17 Dbn1 Rmi2 Rhod Ssh1 Lrfn4 Slitrk6 Slitrk4 Cep120 Rnd1 Gm14137 Aak1 Gpc6 Plxnc1 Nid1 Dpf2 Sass6 Mtor Bcl7a Chrna7 Bcl7c Smarcc1 Ccr7 Pbrm1 Rictor Bak1 Syt11 Cdh4 Akt1 Braf Tgfb1 Ephb3 Crkl Usp…	17.8508	1325	0.210566
GO:0070887 cellular response to chemical stimulus	8.71e-18	337	3162	1.60378	http://amigo.geneontology.org/amigo/term/GO:0070887	Acvr1b Il16 Tgfb1 Stat3 Hif3a Syt5 Prlr Epor Tgfbr1 Rnf5 Mapkapk2 Slc2a4 Ccl9 Grb10 Bmpr1a Ppara Gsk3b Ifnar1 Tnf Gnal Pdgfrb Gna14 Syt7 Eng Nr4a2 Acvr1c Il1rn Fgf7 Skil Smad9 Ngf Il6ra Sdcbp Cntfr Prdx1 Fgf5 Tspan12 Adipor2 Leprotl1 Sesn3 Ramp1 Hif1an Uggt1 Ccr7 Smurf1 Syt15 Cmklr1 Yod1 Spata2 Igf2 Acvr2a Lifr Msra Ghr Egln2 Thra Irak2 Acvr2b Rap1a Syt11 Dusp22 Rgma Nlrc5 Dnajb14 Nr1h3 Vdr Mtor …	17.06	1325	0.25434
GO:0051239 regulation of multicellular organismal process	1.89e-17	312	2872	1.63473	http://amigo.geneontology.org/amigo/term/GO:0051239	Sema4f Ulk2 Nf2 Wwc1 Dusp6 Cnot2 Sema4d Gpr137 Sema4g Sema4c Tnfsf4 Ngf Tnfrsf1b Gpatch3 Atp2a2 Plxna4 Plxnd1 Sema4b Dusp9 Vstm5 Scn5a Slitrk5 Dbn1 Adrb1 Vash2 Ppp1r16b Lats1 Begain Dlgap3 Dmd Smtnl2 Slitrk6 Slitrk4 Btn2a2 Dlgap4 Tmem65 Mafb Plxnc1 Itgb3 Vdr Dpf2 Hcn3 Bcl7a Bcl7c Flna Smarcc1 Ccr7 Pbrm1 Arid4a Grin2a Wnt9a Cdh4 Tgfb1 Stat3 Homer1 Ptgds Mmp9 Wnt9b Igf1 Cacng4 Ntn1 Fos Mapk8 Fbxo32…	16.7235	1325	0.235472
GO:0048513 animal organ development	3.22e-17	378	3704	1.53567	http://amigo.geneontology.org/amigo/term/GO:0048513	Sema4f Tead3 Pafah1b2 Dvl3 Mef2c Epor Tgfbr1 Tbx5 Dusp6 Rfx4 Ntn1 Sema4d Gpr137 Sema4g Col5a2 Sema4c Vangl2 Eng Lhx6 Fgf7 Meis2 Fgf5 Sema4b Mef2a Dusp9 Casp3 Nphp3 Emx1 Pbx2 Hand1 Hoxb4 Pbx3 Sdk1 Prrc2c Chd7 Greb1l Dmd Cep120 Fzd4 Pbx1 Cntn2 Maf Btbd3 Tmem65 Nrg1 Mafb Klhl41 Myb Itgb3 Bmpr1a Vdr Flna Smarcc1 Ccr7 Pbrm1 Cebpb Wnt9a Tgfb1 Rhoa Spib Mapkapk2 Mmp9 Wnt9b Hoxb1 Tnfaip3 Igf1 Fos Tnf Cre…	16.4921	1325	0.285283
GO:0030154 cell differentiation	3.58e-17	442	4532	1.46761	http://amigo.geneontology.org/amigo/term/GO:0030154	Wnt9a Sema4f Smo Nr1h3 Etv3 Ulk2 Mef2c Ephb3 Spib Nf2 Plekho1 Tbx5 Mapt Wnt9b Frk Nr2e1 Nrcam Ntn1 Sema4d Otp Ppara Vdr Gsk3b Bsg Nedd4l Gpr137 Sema4g Sema4c Epha4 Eng Nr4a2 Lhx6 Fgf7 Tnik Smad9 Ngf Col24a1 Tnfrsf1b Fgf5 Plxna4 Plxnd1 Etv6 Sema4b Mef2a Parva Elf4 Casp3 Ets1 Tmod2 Slitrk5 Rac2 Emx1 Mga Pbx2 Dbn1 Mitf Gdpd5 Dagla Fstl4 Ppp1r16b Prdm1 Pbx3 Ptk6 Prrc2c Psme4 Dmd Slitrk6 Slitrk4 Igf2 …	16.4461	1325	0.333585
GO:0007267 cell-cell signaling	6.79e-17	195	1534	1.91287	http://amigo.geneontology.org/amigo/term/GO:0007267	Abhd6 Adra2a Wnt9a Grik3 Dvl3 Csnk1g2 Syt5 Gabrb2 Fzd3 Wnt9b Tnfaip3 Grb10 Gabra6 Cacng4 Chrna2 Jph4 Arc Gsk3b Kpna1 Ccny Csnk1a1 Tle4 Syt7 Apba1 Tcf7l2 Vangl2 Ngf Gabrb1 Ppm1n Chrna7 Nkd1 Tle3 Scn5a Gjc1 Dagla Slc24a2 Cplx3 Begain Syt15 Stx3 Znrf3 Dlgap3 Fzd4 Nlgn2 Kcmf1 Grik2 Gjc3 Panx2 Grin2a Syn3 Dlgap4 Btbd9 Rap1a Syt11 Rnf213 Mcc Ston2 Hcn3 Flna Thra Ppfia3 Homer1 Eif4ebp2 Rasl10b Fgf7 Ppp3…	16.1681	1325	0.14717
GO:0006464 cellular protein modification process	9.53e-17	369	3618	1.53474	http://amigo.geneontology.org/amigo/term/GO:0006464	Ccnd2 Acvr1b Akt1 Paxip1 Dyrk1b Tgfb1 Naa20 Csnk1g2 Ulk2 Pias4 Dtx2 Zdhhc24 Stambp Tgfbr1 Arpp19 Hipk1 Pten Tab2 Mapkapk2 P4ha2 Tnfaip3 Cdc34 Trib2 Rffl Trim27 Ccnh Parp8 Bmpr1a Hr Fbxo32 Desi1 Ube2v2 Senp5 Senp2 Epb42 Ube2j2 Pdpk1 Ccny Mib1 Csnk1a1 Nedd4l Naa40 Ppp2r5b Uhrf2 Ccnj Loxl4 Ptprj Zdhhc3 Prkar1b Sgk3 Ube2w Mettl21a Mgat4a Hdac4 Acvr1c Fgf7 Tbl1xr1 Tnik Ngf Il6ra Pias3 Sdcbp Ube2j1 Rnf…	16.0209	1325	0.278491
GO:0032268 regulation of cellular protein metabolic process	3.81e-15	265	2416	1.65054	http://amigo.geneontology.org/amigo/term/GO:0032268	Ccnd2 Zfp385a Tgfb1 Arpp19 Tab2 Eif4ebp2 Cnot2 Cpeb4 Rnft1 Trib2 Rffl Ccnh Ccny Ccnj Ptprj Cpeb1 Prkar1b Cflar Dnajb2 Fgf7 Ngf Il6ra Sdcbp Tnfrsf1b Rnf19b Fgf5 Casp2 Eif4ebp1 Trib1 Ogfod1 Cbl Paip2 Ppp1r16b Cpeb3 Hip1 Pde12 Ppp1r15b Patl1 Ppm1e Igf2 Dcun1d3 Eif5a2 Gdf6 Ghr Nrg1 Rnf217 Ccnd1 Styx-ps Ccnf Trim71 Tgfbr1 Ccr7 Ercc6 Wnt9a Akt1 Map2k7 Ikbkg Phb2 Nf2 Clip3 Gipc1 Tnfaip3 Igf1 Sema4d Ajub…	14.4191	1325	0.2
GO:0006810 transport	6.77e-15	428	4491	1.43409	http://amigo.geneontology.org/amigo/term/GO:0006810	Adra2a Stx3 Ergic1 Nup214 Slc2a3 Ranbp2 Csnk1g2 Ap1s1 Slc25a18 Syt5 Plekha8 Snx6 Slc30a4 Bloc1s6 Zdhhc24 Slc5a6 M6pr Homer1 Gabrb2 Tnpo1 Tmem167 Ddx19a Cacfd1 Rab11fip4 Kif3a Slc2a4 Arrb1 Slc25a22 Slc6a8 Gopc Slc6a15 Osbpl8 Pex13 Nipal4 Gabra6 Bcap29 Dnajc27 Cacng4 Ankfy1 Slc6a4 Ston2 Tecpr2 Chrna2 Rhobtb2 Arc Abcc5 Kpna1 Slc11a2 Slc4a8 Slc38a1 Abcg1 Rhoq Mib1 Iws1 Nedd4l Slc22a6 Syt7 Vps51 Myo1a…	14.1694	1325	0.323019
GO:0035556 intracellular signal transduction	1.53e-14	271	2517	1.62018	http://amigo.geneontology.org/amigo/term/GO:0035556	Fasl Akt1 Tead3 Braf Map2k7 Dusp3 Ikbkg Ralb Prkaca Insr Crkl Hipk1 Nf2 Pten Tab2 Stard13 Mapkapk2 Nlk Ksr1 Wwc1 Arrb1 Ccl9 Dusp6 Sec14l1 Trim27 Mapk8 Ajuba Rad1 Rhebl1 Arhgap28 Pdpk1 Dusp1 Tnf Gpr137 Shoc2 Arhgap19 Limd1 Ptprj Sgk3 Arhgap1 Rasgrp1 Pag1 Tnik Prkaa2 Tnfrsf1b Gpatch3 Rheb Mtor Atp2a2 Casp2 Dusp16 Kras Ppm1n Smg1 Dusp9 Dusp4 Sesn3 Rac2 Otud7a Pik3ip1 Dusp8 Ccr7 Rapgefl1 Tbkbp1 Mcl1 …	13.8153	1325	0.204528
GO:0032879 regulation of localization	3.32e-14	302	2914	1.55953	http://amigo.geneontology.org/amigo/term/GO:0032879	Adra2a Sema4f Syt5 Slc30a4 Homer1 Gopc Cacng4 Ston2 Trim27 Sema4d Ppara Arc Nedd4l Pdgfrb Syt7 Sema4g Sema4c Fgf7 Arhgap1 Slc30a3 Fgf5 Gpc2 Plxna4 Plxnd1 Sema4b Stim1 Gpc4 Slc25a4 Tmem231 Rdx Slc8b1 Rac2 Kctd7 Calm2 Cplx3 Wnk3 Syt15 Cmklr1 Fgf11 Pard6b Kcnj10 Wnk1 Scn4b Nkain3 Aak1 Gpc6 Rap1a Syt11 Scn2b Trim6 Apoc4 Plxnc1 Ddi2 Kcnip3 Gsk3b Rhoq Atp2b4 Hcn3 Flna Ppp3r1 Ccr7 Arid4a Smcr8 Bak1 Grin…	13.4789	1325	0.227925
GO:0016310 phosphorylation	4.59e-13	215	1916	1.68857	http://amigo.geneontology.org/amigo/term/GO:0016310	Ccnd2 Acvr1b Akt1 Dyrk1b Tgfb1 Csnk1g2 Ddr1 Eno2 Ulk2 Insr Ephb3 Tgfbr1 Hipk1 Tab2 Mapkapk2 Trib2 Ccnh Bmpr1a Pdpk1 Ccny Csnk1a1 Pdgfrb Ccnj Ptprj Prkar1b Sgk3 Epha4 Acvr1c Fgf7 Tnik Ngf Il6ra Sdcbp Prkaa2 Dyrk2 Mtor Fgf5 Cdk8 Smg1 Rps6ka3 Ulk3 Trib1 Cbl Pik3ip1 Gnptab Lats1 Wnk3 Ikbke Sbk1 Wnk1 Ppm1e Igf2 Gdf6 Acvr2a Ghr Aak1 Taok3 Acvr2b Hipk2 Nrg1 Cdk7 Ccnd1 Ccnf Csnk2a1 Gale Ccr7 Braf Prkra M…	12.3382	1325	0.162264
GO:0044248 cellular catabolic process	5.77e-13	230	2099	1.64889	http://amigo.geneontology.org/amigo/term/GO:0044248	Snd1 Dnase2a Ulk2 Abhd16a Rnf5 Vmp1 Gpx3 Mtmr4 Tnfaip3 Arg1 Sgpl1 Cnot2 Cdc34 Rnft1 Trib2 Rffl Aldh6a1 Trim27 Ctsb Ube2j2 Ache Lnpep Nedd4l Gpr137 Entpd7 Abhd6 Gaa Ube2w Gls Dnajb2 Stam Cat Gpcpd1 Dram2 Enpep Trp53inp1 Ube2j1 Tnfrsf1b Mrto4 Rnf19b Mtor Rnf6 Pcyox1 Fbxl14 Edem1 Smg1 Vps36 Sesn3 Ulk3 Syncrip Armc8 Trib1 Kctd17 Agl Otud7a Exosc4 Fbxo45 Ube2r2 Man1b1 Uggt1 Smurf1 Anpep Bmf Rnf167 Psm…	12.2388	1325	0.173585
GO:0065009 regulation of molecular function	6.52e-13	305	3024	1.51773	http://amigo.geneontology.org/amigo/term/GO:0065009	Ccnd2 Ddr1 Insr Ephb3 Tab2 Ccl9 Trib2 Rffl Cacng4 Trim27 Sema4d Ccnh Arc Arhgap28 Ccny Tnf Nedd4l Pdgfrb Ccnj Ptprj Prkar1b Cflar Epha4 Rasgrp1 Il6ra Tbc1d1 Plxna4 Casp2 Plxnd1 Stim1 Trib1 Vav3 Ppargc1b Kctd7 Cbl Pik3ip1 Parm1 Calm2 Rapgefl1 Ralgps1 Hip1 Tbc1d16 Trim41 Begain Wnk3 Dlgap3 Fgf11 Wnk1 Ppp1r15b Ppm1e Scn4b Epm2aip1 Igf2 Dcun1d3 Arhgef15 Irak2 Dlgap4 Nrg1 Scn2b Ccnd1 Styx-ps Ccnf Trim…	12.1858	1325	0.230189
GO:0120036 plasma membrane bounded cell projection organization	3.69e-12	183	1582	1.74069	http://amigo.geneontology.org/amigo/term/GO:0120036	Sema4f Smo Ulk2 Ephb3 Kif3a Mapt Poc1b Dynll2 Nrcam Ntn1 Sema4d Fgd4 Gsk3b Bsg Nedd4l Sema4g Podxl Sema4c Epha4 Tnik Ngf Plxna4 Plxnd1 Sema4b Parva Vstm5 Tmem231 Nphp3 Slitrk5 Rac2 Kctd17 Dbn1 Dzip1 Slitrk6 Slitrk4 Cntn2 Gm14137 Ttc26 Taok3 Btbd3 Armc2 Plxnc1 Ccr7 Cdh4 Akt1 Braf Rhoa Plekho1 Cep97 Pdgfrb Ptprd Mtor Ttyh1 Trim67 Cpeb3 Sdk1 Lingo1 Syngap1 Rap1a Igf1r Igf2bp1 Plek Btg2 Limk2 Itsn2 A…	11.433	1325	0.138113
GO:0009888 tissue development	1.12e-11	218	2018	1.6256	http://amigo.geneontology.org/amigo/term/GO:0009888	Sema4f Dvl3 Ntn1 Sema4d Dusp1 Sema4g Sema4c Vangl2 Eng Col24a1 Sema4b Dusp4 Casp3 Nphp3 Ppp1r16b Dmd Maf Klhl41 Vdr Wnt9a Tgfb1 Epor Rhoa Nanog Mmp9 Wnt9b Bmpr1a Tnf Fgf7 Skil Dmp1 Plxnd1 Kras Nkd1 Snai1 Osr1 Pbx1 Nrg1 Mapk1 Trim71 Smo Dyrk1b Ddr1 Mef2c Tgfbr1 Pten Stard13 Cd34 Tbx5 Igf1 Rock2 Itgb3 Yy1 Ctsb Ppara Cldn1 Gsk3b Bsg Pdgfrb Tcf7l2 Itgb8 Cflar Col5a2 Stat1 Epha4 Itga8 Itga4 Cat Smad9 …	10.9508	1325	0.164528
GO:1901214 regulation of neuron death	3.43e-11	66	379	2.62049	http://amigo.geneontology.org/amigo/term/GO:1901214	Ngf Tnfrsf1b Mef2c Tnf Bcl2l11 Tbc1d24 Gpr75 Cebpb Kcnip3 Fasl Map2k7 Map3k11 Eno2 Snx6 Cd34 Il10 Cdc34 Btg2 Fos Ppara Gsk3b Agap2 Hdac4 Slc23a2 Cntfr Casp2 Casp3 Cbl Pla2g3 Aifm1 Mcl1 Foxo3 Jun Ghr Grik2 Egln2 Xrcc2 Kras Chrna7 Braf Stambp Gabrb2 Rhoa Pmaip1 Nr4a2 Plxnd1 Mecp2 Hipk2 Syngap1 Ccnd1 Smo Ppp5c Stat3 Epor Mapt Arrb1 Igf1 Cpeb4 Il13 Mapk8 Ube2v2 Pdpk1 Creb1 Mtor Ptpn5 Ssh1	10.4647	1325	0.0498113
GO:0033554 cellular response to stress	6.14e-11	206	1909	1.62382	http://amigo.geneontology.org/amigo/term/GO:0033554	Clpb Map2k7 Dusp3 Hif3a Mcm5 Hipk1 Rnf5 Rnft1 Mapk8 Rad1 Ercc4 Ube2v2 Ube2j2 Dusp1 Dnajb2 Dclre1c Ube2j1 Tnfrsf1b Prdx1 Xrcc2 Casp2 Edem1 Sesn3 Hif1an Man1b1 Uggt1 Rmi2 Mcl1 Edem3 Ppp1r15b Mcmdc2 Yod1 Ercc6 Msra Bak1 Egln2 Hipk2 Dusp22 Dnajb14 Dpf2 Mtor Bcl7a Bcl7c Smarcc1 Pbrm1 Usp22 Atxn7l3 Nr1h3 Paxip1 Braf Prkra Pias4 Mef2c Pten Slc2a4 Yy1 Gsk3b Tnf Pmaip1 Cpeb1 Bcl2l11 Trp53inp1 Prkaa2 Casp3…	10.2118	1325	0.155472
GO:0010033 response to organic substance	6.67e-11	329	3454	1.43335	http://amigo.geneontology.org/amigo/term/GO:0010033	Acvr1b Tgfb1 Stat3 Prlr Epor Tgfbr1 Rnf5 Mapkapk2 Slc2a4 Ccl9 Grb10 Rnft1 Bmpr1a Ppara Gsk3b Ifnar1 Ube2j2 Tnf Gnal Gna14 Dnajb2 Eng Nr4a2 Acvr1c Il1rn Fgf7 Skil Smad9 Ngf Il6ra Sdcbp Ube2j1 Cntfr Fgf5 Tspan12 Edem1 Adipor2 Leprotl1 Sesn3 Ramp1 Man1b1 Uggt1 Smurf1 Edem3 Yod1 Epm2aip1 Spata2 Igf2 Acvr2a Lifr Ghr Thra Irak2 Acvr2b Rap1a Dusp22 Rgma Nlrc5 Dnajb14 Nr1h3 Vdr Arid4a Myo18a Akt1 Klf4 Et…	10.1759	1325	0.248302
GO:0009894 regulation of catabolic process	2.3e-10	119	933	1.9193	http://amigo.geneontology.org/amigo/term/GO:0009894	Ulk2 Mtmr4 Cnot2 Rnft1 Trib2 Trim27 Nedd4l Gpr137 Dnajb2 Dram2 Tnfrsf1b Rnf19b Mtor Smg1 Sesn3 Syncrip Trib1 Smurf1 Bmf Pde12 Patl1 Rnf217 Styx-ps Trim6 Rbm8a Smcr8 Gipc1 Tnfaip3 Gsk3b Prkaa2 Slc25a4 Smarcc1 Ago2 Trim67 Foxo3 Arntl Nrg1 Rgma Akt1 Pafah1b2 Stat3 Ralb Prkaca Insr Eif4g2 Cbfa2t3 Igf2bp1 Pten Mapkapk2 Il10 Ncor1 Igf1 Btg2 Mtdh Ppara Desi1 Ccny Tnf Csnk1a1 Jmjd8 Epha4 Atp2b4 E2f1 Trp5…	9.63827	1325	0.0898113
GO:0040007 growth	2.37e-10	128	1032	1.86641	http://amigo.geneontology.org/amigo/term/GO:0040007	Sema4f Ulk2 Wwc1 Dusp6 Sema4d Sema4g Sema4c Ngf Sema4b Dusp9 Nme6 Dbn1 Lats1 Mtor Rictor Cdh4 Tgfb1 Crkl Igf1 Ntn1 Acvr1b Akt1 Insr Eif4g2 Tgfbr1 Nanog Tbx5 Itsn2 Yy1 Ppara Nedd4l Pdgfrb Ptprj Dnajb2 Syt2 Itga4 Fgf7 Slc23a2 Adam15 Sdcbp Mtpn Adipor2 Cish Exosc4 Sh3bp4 Enpp1 Socs1 Jarid2 Smurf1 Kctd21 Dmd Taf9b Socs4 Dcun1d3 Ghr Socs6 Hmga2 Usp47 Smo Pten Srf Gsk3b Apba1 Vangl2 Xrcc2 Rnf6 Adrb3 Is…	9.62525	1325	0.0966038
GO:0009628 response to abiotic stimulus	4.48e-10	142	1199	1.78216	http://amigo.geneontology.org/amigo/term/GO:0009628	Clpb Hif3a Mapk8 Ajuba Slc11a2 Slc25a27 Limd1 Rho Hif1an Gpr68 Egln2 Mtor Akt1 Pten Slc2a4 Fos Pdpk1 Cpeb1 Tsc22d2 Trp53inp1 Chrna7 Casp3 Arpp21 Tmem135 Bmf Jun Zfp516 Paxip1 Tgfb1 Map2k7 Phb2 Prkaca Igf1r Cbfa2t3 Fzd3 Srf Cd34 Mmp9 Igf1 Btg2 Itgb3 Slc6a4 Yy1 Habp4 Map3k1 Gpr65 Rad1 Ppara Mief1 Cldn1 Ercc4 Map4k3 Tnf Mbd2 Pdgfrb Bach1 Cflar Col3a1 Epha4 Hdac4 Atp2b4 Suv39h2 Eng Cat Meis2 E2f1 Ada…	9.34872	1325	0.10717
GO:0008283 cell population proliferation	4.03e-09	214	2102	1.532	http://amigo.geneontology.org/amigo/term/GO:0008283	Tgfb1 Stat3 Prlr Epor Nf2 Pten Btg2 Tnfsf4 Fgf7 Meis2 Il6ra Tnfrsf1b Fgf5 Igf2 Cep120 Jun Lifr Dusp22 Jund Klhl41 Bcl7a Bcl7c Smarcc1 Ccr7 Klf4 Etv3 Nanog E2f3 Tnfaip3 Igf1 Acsl6 Tnf Hdac4 Fosl2 Elf4 Mitf Prdm1 Gng2 Btn2a2 Cebpb Bak1 Mapk1 Wnt9a Ccnd2 Fasl Akt1 Tead3 Igf1r Insr Mef2c Crkl Cbfa2t3 Tgfbr1 Srf Cd34 Il10 Mmp9 Tbx5 Poc1b Arg1 Rrm2 Itgb3 Slc6a4 Bmpr1a Osmr Has2 Vdr Cldn1 Pdpk1 Ptpn2 Pd…	8.39469	1325	0.161509
GO:0007610 behavior	4.85e-09	97	741	1.96984	http://amigo.geneontology.org/amigo/term/GO:0007610	Ngf Btbd9 Ptgds Sdk1 Srf Slc2a4 Slc6a4 Fos Ppara Arc Synj1 Mbd2 Hdac4 Fadd Adrb3 Casp3 Kcnk10 Adrb1 Cnr1 Nlgn2 Jun Cebpb Mup11 Akt1 Mapt Jph4 Apba1 Mtor Kras Chrna7 Aph1c Ccnd2 Zfp385a Braf Stat3 Mef2c Homer1 Pten Nr2e1 Eif4ebp2 Pex13 Btg2 Gli3 Slc11a2 Gaa Prkar1b Creb1 Gls Epha4 Itga8 Nr4a2 Slc4a10 Strbp Meis2 Cntfr Foxp2 Atp2b2 Slc8a2 Mecp2 Tmod2 Slitrk5 Paip2 Slc24a2 Pbx3 Cpeb3 Chd7 Kcnj10 Sli…	8.31426	1325	0.0732075
GO:0034330 cell junction organization	5.32e-09	98	753	1.95843	http://amigo.geneontology.org/amigo/term/GO:0034330	Ntn1 Epha4 Ppfia3 Ocln Cldn1 Ptprd Gpc4 Vstm5 Bsn Slitrk5 Dbn1 Fbxo45 Sdk1 Cbln3 Lrfn4 Slitrk6 Slitrk4 Nlgn2 Gpc6 Chrna7 Crkl Gabrb2 Rhoa Nrcam Itgb3 Sema4d Nedd4l Nrp2 Wasf2 Wasf3 Flna Mdga2 Lrfn2 Rhod Dlgap3 Nrg1 Syngap1 Sptbn2 Dlg3 Esam Prkaca Igf1r Homer1 Pten Il10 Vmp1 Rock2 Arc Tnf Ptprj Farp1 Lamc1 Sdcbp Lrfn1 Dlc1 Rdx Eef2k Srcin1 Myo9a Dnm3 Snai1 Pard6b Cntn2 Actg1 Rap1a Dusp22 Tgfbr1 Nu…	8.27409	1325	0.0739623
GO:0033036 macromolecule localization	1.35e-08	281	2985	1.41657	http://amigo.geneontology.org/amigo/term/GO:0033036	Stx3 Zfp385a Dlg3 Tspan33 Nup214 Ranbp2 Plekha8 Zdhhc24 M6pr Tnpo1 Tmem167 Ddx19a Gopc Osbpl8 Pex13 Bcap29 Dnajc27 Efr3b Cacng4 Pacs2 Tecpr2 Trim27 Nol8 Ppara Kpna1 Iws1 Rab40c Zdhhc3 Stam Nup35 Kpna4 Tspan5 Slc10a6 Gpc2 Tub Gpc4 Vps36 Ist1 Tmem231 Rdx Bsn Ddx19b Ramp1 Arl4d Gnptab Arl5a Xkr8 Pigu Gramd1b Spns2 Tram2 Ipo11 Xkr7 Arrdc4 Tram1l1 Pigw Ranbp3l Xkr4 Sec31b Tmed9 Gpc6 Atp8b2 Stx17 Tmed5…	7.86967	1325	0.212075
GO:0016477 cell migration	1.35e-08	165	1533	1.61964	http://amigo.geneontology.org/amigo/term/GO:0016477	Sema4f Il16 Crkl Rhoa Crk Wwc1 Ccl9 Tnfaip3 Itgb3 Sema4d Rhoq Pdgfrb Sema4g Itgb8 Podxl Sema4c Eng Fgf7 Fgf5 Gpc2 Plxna4 Plxnd1 Sema4b Gpc4 Rac2 Vav3 Ccr7 Itga9 Rhod Cmklr1 Jam2 Rnd1 Cd248 Gpc6 Plxnc1 Arid4a Tgfb1 Ntn1 Ajuba Tnf Ptprj Mdga2 Spns2 S1pr1 Nrg1 Acvr1b Myo18a Akt1 Smo Klf4 Ddr1 Stat3 Phb2 Igf1r Insr Mef2c Ephb3 Tgfbr1 Pten Srf Stard13 Elmo2 Mmp9 Tbx5 Igf1 Rock2 Bmpr1a Has2 Cldn1 Arc B…	7.86967	1325	0.124528
GO:0030155 regulation of cell adhesion	2.89e-08	98	778	1.8955	http://amigo.geneontology.org/amigo/term/GO:0030155	Dusp3 Podxl Tnfsf4 Pag1 Plxna4 Plxnd1 Ecm2 Igf2 Plxnc1 Nid1 Smarcc1 Ccr7 Pbrm1 Cyth3 Tnf Ptprj Dmp1 Mdga2 Rhod S1pr1 Btn2a2 Socs6 Cebpb Akt1 Klf4 Ephb3 Crkl Rhoa Nf2 B4galnt2 Pten Cyth1 Crk Utrn Myb Arg1 Igf1 Itgb3 Sema4d Has2 Ppara Gsk3b Dusp1 Epha4 Il1rn Itga4 Frmd5 Adam15 Ptpru Cd40lg Flna Dlc1 Ets1 Rdx Rac2 Acer2 Socs1 Thbs1 Dennd6a Slc7a1 Stx3 Wnk1 Foxo3 Fut4 Fzd4 Rnd1 Fut9 Ptafr Actg1 Dusp2…	7.5391	1325	0.0739623
GO:1901575 organic substance catabolic process	5.47e-08	208	2094	1.49473	http://amigo.geneontology.org/amigo/term/GO:1901575	Snd1 Dnase2a Eno2 Abhd16a Rnf5 Tnfaip3 Arg1 Sgpl1 Cnot2 Cdc34 Rnft1 Trib2 Rffl Aldh6a1 Ctsb Ube2j2 Ache Lnpep Nedd4l Entpd7 Abhd6 Gaa Ube2w Gls Dnajb2 Stam Gpcpd1 Enpep Ube2j1 Tnfrsf1b Lypla2 Gale Mrto4 Rnf19b Rnf6 Pcyox1 Fbxl14 Edem1 Vps36 Syncrip Armc8 Trib1 Kctd17 Agl Otud7a Exosc4 Fbxo45 Ube2r2 Man1b1 Uggt1 Smurf1 Anpep Rnf167 Psme4 Fbxw4 Znrf3 Smg7 Nhlrc3 Edem3 Pde12 Ctla2a Liph Patl1 Yod1 T…	7.26201	1325	0.156981
GO:0006915 apoptotic process	6.08e-08	198	1972	1.5109	http://amigo.geneontology.org/amigo/term/GO:0006915	Fasl Dnase2a Map3k11 Hipk1 Pea15a Dusp6 Rffl Mapk8 Tnfrsf10b Gsk3b Tnf Cflar Bcl2l11 Ngf Tnfrsf1b Casp2 Fadd Dusp9 Casp3 Slc25a4 Aifm1 Xkr8 Mcl1 Tnfsf10 Lats1 Bmf Xkr7 Tnfrsf26 Xkr4 Bak1 Hipk2 Ptrh2 Tnfsf4 Mtor Rictor Wnt9a Akt1 Prkra Pias4 Mef2c Tgfbr1 E2f2 Igf1 Pmaip1 Sgk3 E2f1 Trp53inp1 Csrnp3 Rnf7 Cebpb Kcnip3 Ccnd2 Acvr1b Zfp385a Myo18a Mfsd10 Braf Tgfb1 Map2k7 Klf4 Phb2 Hif3a Ralb Prlr Igf1…	7.2161	1325	0.149434
GO:0051641 cellular localization	7.11e-08	275	2959	1.39851	http://amigo.geneontology.org/amigo/term/GO:0051641	Adra2a Stx3 Zfp385a Dlg3 Ergic1 Tspan33 Nup214 Ranbp2 Syt5 Plekha8 Snx6 Slc30a4 Bloc1s6 Zdhhc24 M6pr Tnpo1 Tmem167 Ddx19a Rab11fip4 Kif3a Gopc Pex13 Bcap29 Dnajc27 Efr3b Cacng4 Ankfy1 Slc6a4 Ston2 Pacs2 Tecpr2 Nol8 Kpna1 Slc11a2 Iws1 Vps51 Myo1a Rab40c Rhot2 Zdhhc3 Stam Nup35 Dync1i2 Arhgap1 Snx5 Mfn1 Kpna4 Tspan5 Fmn2 Hook1 Slc30a3 Gpc2 Tfr2 Slc8a2 Tub Gpc4 Vps36 Leprotl1 Slc25a4 Rdx Slc8b1 Ddx1…	7.14813	1325	0.207547
GO:0043467 regulation of generation of precursor metabolites and energy	9.18e-08	31	140	3.33205	http://amigo.geneontology.org/amigo/term/GO:0043467	Epm2aip1 Mtor Akt1 Phb2 Insr Cbfa2t3 Ncor1 Igf1 Ppara Tnf Jmjd8 Dyrk2 Zbtb7a Slc2a6 Enpp1 Ppp1ca Pde12 Ep300 Slc4a4 Stat3 Rhoa Zbtb20 Hdac4 Slc25a23 Igf2 Sco1 Prkaca Grb10 Ifnar1 Prkaa2 Gfpt1	7.03716	1325	0.0233962
GO:0006109 regulation of carbohydrate metabolic process	9.06e-07	36	197	2.74988	http://amigo.geneontology.org/amigo/term/GO:0006109	Epm2aip1 Mtor Ranbp2 Akt1 Insr Cbfa2t3 Ncor1 Igf1 Plek Has2 Ppara Jmjd8 Dyrk2 Zbtb7a Slc2a6 Enpp1 Ppp1ca Ep300 Foxk1 Ptafr Slc4a4 Stat3 Zbtb20 Ptpn2 Tcf7l2 Hdac4 Rorc Rora Igf2 Tgfb1 Arpp19 Grb10 Pmaip1 Prkaa2 Gfpt1 Mup11	6.04287	1325	0.0271698
GO:0022607 cellular component assembly	1.32e-06	265	2926	1.36285	http://amigo.geneontology.org/amigo/term/GO:0022607	Ntn1 Ulk2 Rhoa Shroom1 Kif3a Poc1b Dynll2 Ocln Has2 Cldn1 Fgd4 Arhgap28 Rhoq Podxl Coa5 Sass6 Trp53inp1 Atpaf1 Vamp3 Cald1 Mtpn Parva Gpc4 Vstm5 Tmem231 Rdx Tmod2 Nphp3 Bsn Mzt1 Slitrk5 Rac2 Kctd17 Coil Diaph2 Dbn1 Celf5 Fbxo45 Cep135 Aifm1 Ubn2 Ubn1 Sdk1 Hip1 Atg2b Ssh1 Dzip1 Atpaf2 Lrfn4 Slitrk6 Patl1 Slitrk4 Cep120 Bdp1 Fam171a1 Nlgn2 Gm14137 Ttc26 Gpc6 Nap1l1 Nrg1 Sco1 Armc2 Med6 Med29 Ap1s1 …	5.87943	1325	0.2
GO:0010035 response to inorganic substance	1.4e-06	76	600	1.90607	http://amigo.geneontology.org/amigo/term/GO:0010035	Syt5 Slc30a4 Syt7 Cat Prdx1 Slc30a3 Slc30a1 Syt15 Syt11 Mef2c Fos Mapk8 Creb1 Tnfsf4 Cybrd1 Mtf1 Jun Jund Akt1 Braf Homer1 Mmp9 Crk Arg1 Ripk1 Cldn1 Slc11a2 Bsg Pdgfrb Pycr1 Cflar Atp2b4 Aco1 Tfr2 Mef2a Casp3 Eif2ak3 Scn5a Eef2k Kcnc2 Calm2 Aifm1 Enpp1 Thbs1 Slc25a24 Ppp1ca Acer1 Dmd Foxo3 Bak1 Kcnc1 Actg1 Mapk1 Stk24 Ccnd1 Il10 Prkaa2 Tnfaip3 Kpna4 Kcnj10 Ppp1r15b Slc25a23 Kcna1 Ercc6 Kcnip3 Ppp…	5.85387	1325	0.0573585
GO:0009790 embryo development	1.76e-06	130	1224	1.59823	http://amigo.geneontology.org/amigo/term/GO:0009790	Tead3 Dvl3 Dusp1 Meis2 Dusp4 Ooep Pbx2 Hoxb4 Pbx3 Chd7 Pbx1 Wnt9a Tgfbr1 Nanog Hand1 Sh2b3 Snai1 Trim71 Hoxb6 Klf4 Insr Srf Mmp9 Tbx5 Slc6a8 Igf1 Itgb3 Gli3 Tnf Mbd2 Col5a2 Itga8 Il1rn Itga4 Lfng Col4a2 Nphp3 Crb2 Prickle1 Apln Stox2 Wnk1 Osr1 Hmga2 Sox7 Zbtb16 Pdgfrb Smo Prkaca Mef2c Fzd3 Il10 Kif3a Hoxb1 Lrig3 Bmpr1a Apba1 Tcf7l2 Vangl2 Pou2f1 Prrx1 Zeb2 Bcl2l11 Sall4 Plxna4 Emx1 Epn1 Lats1 Acv…	5.75449	1325	0.0981132
GO:0044264 cellular polysaccharide metabolic process	3.17e-06	22	92	3.59842	http://amigo.geneontology.org/amigo/term/GO:0044264	Has2 Gaa Ndst3 Agl Ndst2 Epm2aip1 B3gnt7 Akt1 Insr Igf1 Gsk3b Dyrk2 Enpp1 Ppp1ca Tcf7l2 Stk40 Igf2 Fut9 Grb10 Mtor Gfpt1 Adrb1	5.49894	1325	0.0166038
GO:0030522 intracellular receptor signaling pathway	5.75e-06	39	241	2.43514	http://amigo.geneontology.org/amigo/term/GO:0030522	Sec14l1 Gpatch3 Thra Vdr Rhoa Tnfaip3 Clpb Nr1h3 Stat3 Phb2 Ncor1 Nr2e1 Cnot2 Strn3 Ppara Riok3 Nr4a2 Rorc Rnf6 Rora Ppargc1b Vps18 Zbtb7a Rorb Asxl2 Lats1 Kmt2d Kdm3a Ep300 Ddx17 Nr6a1 Crkl Igf1 Lbh Fkbp4 Arntl Ppp5c Rbfox2 Hmga2	5.24033	1325	0.029434
GO:0098609 cell-cell adhesion	1.05e-05	100	909	1.65544	http://amigo.geneontology.org/amigo/term/GO:0098609	Cdh4 Dlg3 Esam Dusp3 Cadm3 Nrcam Bsg Podxl Tnfsf4 Itga8 Pag1 Ptprd Tln1 Olr1 Gpc4 Igdcc3 Igdcc4 Lpp Crb2 Itga9 Sdk1 Lrfn4 Igf2 Nlgn2 Cntn2 Jam2 Gpc6 Smarcc1 Ccr7 Pbrm1 Cldn1 Tnf Ptpru Ttyh1 Mdga2 Btn2a2 Socs6 Cebpb Akt1 Klf4 Ephb3 Rhoa Nf2 B4galnt2 Cd34 Elmo2 Vmp1 Cd164 Myb Arg1 Igf1 Itgb3 Sema4d Has2 Ppara Il1rn Itga4 Cd93 Cd40lg Ets1 Rdx Rac2 Socs1 Gcnt1 Ppp1ca Dennd6a Slc7a1 Wnk1 Foxo3 Fut4 Pc…	4.97881	1325	0.0754717
GO:0007049 cell cycle	1.83e-05	170	1784	1.43394	http://amigo.geneontology.org/amigo/term/GO:0007049	Ccnd2 Dusp3 Rab11fip4 Tube1 Myb Btg2 Ccnh Rad1 Ercc4 Donson Ccnj Nacc2 Bcl2l11 E2f1 Sass6 Nme6 Mzt1 Usp37 Cep135 Stk35 Rmi2 Txlng Lats1 Rnf167 Pard6b Cep120 Jun Tubb4a Zfyve26 Ccnd1 Klhl9 Jund Ccnf Csnk2a1 Vps4b E2f2 Dpf2 Bcl7a Bcl7c Smarcc1 Pbrm1 Tgfb1 Stat3 Prkaca Nanog Tnfaip3 Usp44 Gsk3b Akap8 Tnf Pdgfrb Calm2 Btn2a2 Hmga2 Acvr1b Zfp385a Snd1 Akt1 Nup214 Klf4 Map3k11 Phb2 Ralb Mcm5 Igf1r Insr…	4.73755	1325	0.128302
GO:0006996 organelle organization	3.22e-05	322	3826	1.26645	http://amigo.geneontology.org/amigo/term/GO:0006996	Hmgn2 Phb2 Ulk2 Rhoa Cbx5 Clip3 Surf4 Stard13 Elmo2 Vmp1 Shroom1 Kif3a Mapt Chd3 Utrn Tube1 Tnfaip3 Poc1b Plek Hcfc2 Pex13 Limk2 Dynll2 Ylpm1 Rhobtb2 Ajuba Mief1 Ercc4 Arc Fgd4 Gsk3b Brwd1 Arhgap28 Rhoq Vps51 Limd1 Myo1a Gaa Rhot2 Coa5 Dclre1c Nup35 Frmd5 Bcl2l11 Mfn1 Sass6 Trp53inp1 Hook1 Atpaf1 Wasf2 Vamp3 Mtf2 Wasf3 Cald1 Mtpn Kdm5a Parva Slc25a4 Tmem231 Rdx Tmod2 Ulk3 Nme6 Nphp3 Mzt1 Rac2 Ttl…	4.49214	1325	0.243019
GO:0071496 cellular response to external stimulus	3.37e-05	48	351	2.05784	http://amigo.geneontology.org/amigo/term/GO:0071496	Sesn3 Vdr Prkaa2 Mtor Rictor Nr4a2 Tgfb1 Ralb Igf1r Srf Itgb3 Habp4 Jmy Map3k1 Mapk8 Hdac4 Eng Itga4 Rragd Mtpn Casp2 Fadd Eif2ak3 Cbl Mtmr3 Aifm1 Suv39h1 Rnf167 Zfyve1 Foxo3 Jun Ercc6 Bak1 Mapk1 Stk24 Wnt9b Glul Fos Ppara Tcf7l2 Fnip1 Ripor2 Bmf Akt1 Mmp9 Cpeb4 Gsk3b Pmaip1	4.47237	1325	0.0362264
GO:0001775 cell activation	3.65e-05	111	1070	1.56105	http://amigo.geneontology.org/amigo/term/GO:0001775	Dusp3 Tnfsf4 Pag1 Tnfrsf1b Prdx1 Igf2 Flna Smarcc1 Ccr7 Pbrm1 Nr1h3 Tgfb1 Phb2 Tnfaip3 Tnf Il6ra Rorc Elf4 Cd40lg Pla2g3 Btn2a2 Txlna Socs6 Cebpb Syt11 Myo18a Ptgds Il10 Myb Arg1 Igf1 Il13 Itgb3 Pdgfrb Rasgrp1 Ulk3 Adra2a Vav3 Cbl Dcaf15 Prf1 Socs1 Thbs1 Chd7 Slc7a1 Cnr1 Foxo3 Ptafr Bloc1s3 Adra2b Mfhas1 Jund Spib Tusc2 Ifnar1 Itgb8 Sh2b3 Bak1 Smo Paxip1 Braf Stat3 Mef2c Bloc1s6 Rhoa Pten Srf Ple…	4.43771	1325	0.0837736
GO:0060548 negative regulation of cell death	6.65e-05	118	1171	1.51636	http://amigo.geneontology.org/amigo/term/GO:0060548	Pea15a Rffl Cflar Ngf Tnfrsf1b Slc25a4 Mcl1 Ptrh2 Vps4b Tnfsf4 Mtor Rictor Wnt9a Akt1 Mef2c Igf1 Sgk3 Tbc1d24 Rnf7 Cebpb Ccnd2 Zfp385a Myo18a Braf Klf4 Phb2 Eno2 Prlr Igf1r Snx6 Tgfbr1 Cd34 Il10 Mmp9 Tnfaip3 Il13 Btg2 Itgb3 Ripk1 Mapk8 Mtdh Ppara Gsk3b Pdpk1 Tnf Pdgfrb Syvn1 Pycr1 Agap2 Nr4a2 Cat Slc23a2 Fmn2 Cntfr Cd40lg Rps6ka3 Flna Casp3 Comp Cbl Pla2g3 Eef2k Opa1 Thbs1 Wnk3 Snai1 Pde12 Taf9b …	4.17718	1325	0.0890566
GO:0016311 dephosphorylation	9.71e-05	46	345	2.00639	http://amigo.geneontology.org/amigo/term/GO:0016311	Arpp19 Pten Mtmr4 Sema4d Ppp2r5b Sacm1l Ptprj Ptprd Ptpru Ppp1r16b Ppp1r15b Ppm1e Dusp3 Dusp6 Tnf Ptpn2 Dusp8 Ppp1ca Ppp5c Camta1 Plek Rock2 Lpin1 Synj1 Dusp1 Pdgfrb Inpp5d Bpnt1 Dusp16 Ptpn5 Dusp9 Dlc1 Dusp4 Mtmr3 Calm2 Pptc7 Ssh1 Dusp7 Dusp22 Mfhas1 Styx-ps Mef2c Ctdspl2 Ppargc1b Ppp3r1 Tgfb1	4.01278	1325	0.034717
GO:0031589 cell-substrate adhesion	0.000172896	47	364	1.943	http://amigo.geneontology.org/amigo/term/GO:0031589	Cd34 Itgb3 Itga8 Parva Itga9 Ecm2 Itgb8 Nid1 Rhoa Ptprj Vamp3 Dmp1 Ttyh1 Rhod Ddr1 Ephb3 Crkl Pten Crk Utrn Has2 Gsk3b Col3a1 Lamc1 Itga4 Bcl2l11 Adam15 Flna Dlc1 Rac2 Acer2 Srcin1 Thbs1 Sned1 Fzd4 Actg1 Dusp22 Onecut1 Onecut2 Braf Dusp3 Srf Ajuba Dmd Pdpk1 Dbn1 Cntn2	3.76222	1325	0.0354717
GO:0034645 cellular macromolecule biosynthetic process	0.000422985	110	1126	1.47005	http://amigo.geneontology.org/amigo/term/GO:0034645	Zfp385a Zdhhc24 Eif4ebp2 Cnot2 Cpeb4 Xylt2 Has2 Etf1 Cpeb1 Zdhhc3 Mgat4a Dars2 Necab3 Ndst3 Gfpt1 Piga Eif4ebp1 Ogfod1 Lars2 Eogt Tmtc2 Gxylt1 Paip2 Uggt1 Pigu Ndst2 Cpeb3 Tsfm St8sia4 Pigs C1galt1 Pde12 Pigw Patl1 Epm2aip1 Slc35c1 Eif5a2 Chsy3 Trim71 B3gnt7 Mrpl45 Gadd45gip1 Ppp1r15b Mrpl35 Galnt1 Igf1 Tnf Dnajc1 Ago2 Rbms3 Dhx33 Lin28a Fut9 Akt1 Klf4 Insr Eif4g2 Igf2bp1 B4galnt2 Clip3 Btg2 Habp…	3.37368	1325	0.0830189
GO:0044703 multi-organism reproductive process	0.000476487	33	233	2.13125	http://amigo.geneontology.org/amigo/term/GO:0044703	Epor Mmp9 Vmp1 Acvr1b Tgfb1 Ddr1 Arg1 Itgb3 Slc6a4 Fos Vdr Slc38a1 Bsg Acvr1c Pappa Adipor2 Adra2a Ago2 Stox2 Cnr1 Ptafr Adra2b Ctsb Epn1 Akt1 Polr1b Fkbp4 Ooep Prdm1 Acvr2a Arntl Mtor Mapk1	3.32195	1325	0.0249057
GO:0006508 proteolysis	0.000497817	167	1863	1.3489	http://amigo.geneontology.org/amigo/term/GO:0006508	Tmprss2 Stambp Rnf5 Tnfaip3 Cpm Cdc34 Rnft1 Trib2 Rffl Cpd Ctsb Desi1 Senp5 Senp2 Ube2j2 Lnpep Nedd4l Ube2w Cflar Dnajb2 Stam Enpep Ube2j1 Tnfrsf1b Rnf19b Rnf6 Casp2 Pcyox1 Fbxl14 Edem1 Otud5 Vps36 Armc8 Trib1 Kctd17 Usp37 Otud7a Fbxo45 Ube2r2 Man1b1 Uggt1 Usp38 Smurf1 Anpep Cpa4 Hip1 Rnf167 Psme4 Fbxw4 Znrf3 Nhlrc3 Edem3 Ctla2a Yod1 Spata2 Trhde Rnf7 Aph1c Pgpep1 Cts8 Prss43 Usp47 Atxn7l3 Rnf217…	3.30293	1325	0.126038
GO:0009132 nucleoside diphosphate metabolic process	0.000511457	23	137	2.5263	http://amigo.geneontology.org/amigo/term/GO:0009132	Eno2 Entpd7 Entpd4 Gale Mtor Rrm2 Insr Cbfa2t3 Cad Ncor1 Igf1 Ppara Jmjd8 Nme6 Zbtb7a Slc2a6 Ep300 Foxk1 Slc4a4 Stat3 Zbtb20 Hdac4 Prkaa2	3.29119	1325	0.0173585
GO:0010628 positive regulation of gene expression	0.000621031	115	1201	1.44089	http://amigo.geneontology.org/amigo/term/GO:0010628	Tnfsf4 Fgf7 Zbtb7b Fgf5 Syncrip Eif5a2 Ccr7 Tgfb1 Phb2 Mef2c Yy1 Zbtb20 Tnf Mef2a Prdm1 Rbms3 Cpeb3 Lin28a Cntn2 Maf Cebpb Nrg1 Pou3f1 Polr3d Akt1 Il16 Smo Braf Klf4 Stat3 Tgfbr1 Igf2bp1 Cd34 Mapkapk2 Il10 Ncor1 G3bp1 Igf1 Il13 Rock2 Trim27 Irf4 Ripk1 Habp4 Ocln Mapk8 Vdr Gsk3b Riok3 Itgb8 Stat1 Eng Rasgrp1 E2f1 Ngf Il6ra Pias3 Mtor Tfr2 Igf2bp3 Kras Fadd Cd40lg Eif2ak3 Ets1 Rdx Rora Igf2bp2 Adra…	3.20689	1325	0.0867925
GO:0046486 glycerolipid metabolic process	0.000789351	47	390	1.81347	http://amigo.geneontology.org/amigo/term/GO:0046486	Abhd16a Pten Mtmr4 Sacm1l Abhd6 Lpgat1 Gpcpd1 Etnk1 Piga Cish Socs1 Pigu Pigs Liph Napepld Pigw Socs4 Socs6 Gdpd1 Mgll Nr1h3 Plek Lpin1 Efr3b Synj1 Pdgfrb Inpp5d Bpnt1 Lypla2 Smg1 Mtmr3 Pla2g3 Dagla Mboat1 Pnpla3 Phb2 Ajuba Tcf7l2 Cat Tbl1xr1 Mecp2 Thrsp Scarb1 Dhrs7b Ddhd2 Acsl6 Fgf7	3.10273	1325	0.0354717
GO:0048511 rhythmic process	0.001	43	350	1.84875	http://amigo.geneontology.org/amigo/term/GO:0048511	Arntl Btbd9 Ptgds Ppara Creb1 Rorc Rora Ppp1ca Ep300 Igf1r Homer1 Slc6a4 Mapk8 Has2 Gsk3b Tnf Suv39h2 Prkaa2 Mtor Gabrb1 Casp2 Gfpt1 Kdm5a Casp3 Adrb1 Rorb Suv39h1 Jun Crem Jund Csnk2a1 Igf1 Ngf Pten Sgpl1 Chrna7 Gpr157 Foxo3 Fzd4 Arrb1 Prf1 Grin2a Mup11	3	1325	0.0324528
